# Local cryptic diversity in salinity adaptation mechanisms in a wild outcrossing *Brassica*

**DOI:** 10.1101/2024.04.18.590122

**Authors:** Silvia Busoms, Ana C. da Silva, Glòria Escolà, Raziyeh Abdilzadeh, Emma Curran, Anita Bollmann-Giolai, Sian Bray, Michael Wilson, Charlotte Poschenrieder, Levi Yant

## Abstract

It is generally assumed that populations of the same species should evolve shared mechanisms of adaptation to common stressors due to evolutionary constraint. Here, we describe a novel system of within-species local adaptation to coastal habitats, *Brassica fruticulosa,* and detail surprising mechanistic variability in adaptive responses to extreme salinity. These radically different adaptive responses in neighbouring populations are evidenced by transcriptomes, diverse physiological outputs, and completely distinct genomic selective landscapes. In response to high salinity Northern Catalonian populations restrict root-to-shoot Na^+^ transport, favouring K^+^ uptake. Contrastingly, Central Catalonian populations accumulate Na^+^ in leaves and compensate for the osmotic imbalance with compatible solutes such as proline and elevated Ca^2+^. Despite contrasting responses, both metapopulations were salinity tolerant relative to all inland accessions. To characterise the genomic basis of these two divergent adaptive strategies in an otherwise non-saline-tolerant endemic, we generate a long-read-based genome and population sequencing of 18 populations (9 inland, 9 coastal) across the *B. fruticulosa* species range. Results of genomic and transcriptomic approaches confirm the physiological observations of completely distinct underlying mechanisms of adaptation to extreme salinity and reveal potential genetic targets of these two recently evolved salinity adaptations. We therefore provide a new model of within-species salinity adaptation and reveal cryptic variation in neighbouring plant populations in the mechanisms of adaptation to an important natural stressor highly relevant to agriculture.

**Significance:** It’s usually expected that closely related populations of a given species should adapt to the same environmental stressor in the same way due to genetic or physiological constraints. However, this is not commonly tested due to practical constraints. Here we show that, even at the level of neighbouring populations, contrasting adaptive mechanisms control adaptive responses to extreme coastal salinity in a new plant model, *Brassica fruticulosa*, a close wild relative of many crops of worldwide importance. This indicates multiple options for engineering an agriculturally crucial adaptation: soil salinization. These results will be of great interest to not only those studying fundamental mechanisms of adaptation, but also resilience improvement in Brassica species.
