## Supplementary material for "Local cryptic diversity in salinity adaptation mechanisms in a wild outcrossing *Brassica*": Dataset S1

### Sheet: Dataset Info
	Study title:	Local cryptic diversity in salinity adaptation mechanisms in a wild outcrossing Brassica
	Authors:	Silvia Busoms, Ana C. da Silva, Glòria Escolà, Raziyeh Abdilzadeh, Emma Curran, Anita Bollmann-Giolai, Sian Bray, Michael Wilson, Charlotte Poschenrieder, Levi Yant
	Dataset:	Dataset S1
	Description:	Sheet 1: Sampling information of wild Brassicaceae species from Catalonia
		Sheet 2: Biomass and fitness of 6 brassica species cultivated in common soil irrigated with 0, 100, 200 or 300 mM of NaCl
		Sheet 3: Statististics of the brassica species screening

### Sheet: Brassicas sampling info
Specie	Coordinates	Village/Town	Population ID	Origin
B. fruticulsa	42.25075, 3.18192	Roses	BF_ROS	Coastal
B. fruticulsa	41.71561, 2.92938	Tossa de Mar	BF_TOS	Coastal
B. fruticulsa	42.31166, 3.12696	Pau	BF_PAU	Inland
B. fruticulsa	41.79622, 2.86101	Solius	BF_SOL	Inland
D. erucoides	42.1172, 3.15202	L'Escala	DE_ESC	Coastal
D. erucoides	41.65413, 2.77671	Blanes	DE_BLA	Coastal
D. erucoides	41.70438, 2.72892	Tordera	DE_TOR	Inland
D. erucoides	42.13696, 2.4548	Olot	DE_OLO	Inland
D. muralis	42.1189, 3.15179	L'Escala	DM_ESC	Coastal
D. muralis	42.19187, 3.08124	Sant Pere Pescador	DM_SPP	Coastal
D. muralis	41.86093, 3.14997	Palamós	DM_PA	Coastal
D. muralis	42.06555, 2.54342	Les Planes d'Hostoles	DM_LPH	Inland
D. muralis	41.90666, 2.66233	Santa Coloma de Farners	DM_SCF	Inland
D.tenuifolia	42.11877, 3.13594	L'Escala	DT_ESC	Coastal
D.tenuifolia	42.18338, 3.09541	Sant Pere Pescador	DT_SPP	Coastal
D.tenuifolia	42.07713, 3.09624	Bellcaire d'Empordà	DT_BE	Inland
D.tenuifolia	41.79622, 2.86101	Solius	DT_SOL	Inland
D.tenuifolia	41.82555, 2.8901	Llagostera	DT_LLA	Inland
L. graminifolium	42.25083, 3.18186	Roses	LG_ROS	Coastal
L. graminifolium	41.71523, 2.9308	Tossa de Mar	LG_TOS	Coastal
L. graminifolium	42.267, 2.98944	Figueres	LG_FIG	Inland
L. graminifolium	42.07721, 3.09666	Bellcaire d'Empordà	LG_BE	Inland
L. maritima	42.24975, 3.18219	Roses	LM_ROS	Coastal
L. maritima	41.77894, 3.03975	Sant Feliu de Guíxols	LM_SFG	Coastal
L. maritima	42.07706, 3.09701	Bellcaire d'Empordà	LM_BE	Inland
L. maritima	42.22384, 2.94223	Borrassà	LM_BOR	Inland

### Sheet: Brassicas salinity exp
Treatment	Species	Population ID	Origin	DW (g)	Rel DW (g)		Treatment	Species	Population ID	Origin	Flowers	Seeds	Reproduction (%)		Able to flower/produce seeds
Control	BF	ROS	Coastal	2.386			300 mM NaCl	BF	ROS	Coastal	1	1	83.3333		Yes	1
Control	BF	ROS	Coastal	3.062			300 mM NaCl	BF	ROS	Coastal	1	1			No	0
Control	BF	ROS	Coastal	2.568			300 mM NaCl	BF	ROS	Coastal	1	1
Control	BF	ROS	Coastal	2.918			300 mM NaCl	BF	TOS	Coastal	1	1
Control	BF	TOS	Coastal	2.684			300 mM NaCl	BF	TOS	Coastal	1	0
Control	BF	TOS	Coastal	3.276			300 mM NaCl	BF	TOS	Coastal	1	1
Control	BF	TOS	Coastal	3.166			300 mM NaCl	BF	PAU	Inland	1	0	0
Control	BF	TOS	Coastal	2.814			300 mM NaCl	BF	PAU	Inland	0	0
Control	BF	PAU	Inland	2.272			300 mM NaCl	BF	PAU	Inland	1	0
Control	BF	PAU	Inland	2.534			300 mM NaCl	BF	SOL	Inland	0	0
Control	BF	PAU	Inland	2.062			300 mM NaCl	BF	SOL	Inland	0	0
Control	BF	PAU	Inland	2.91			300 mM NaCl	BF	SOL	Inland	1	0
Control	BF	SOL	Inland	2.568			300 mM NaCl	DE	BLA	Coastal	1	0	16.6667
Control	BF	SOL	Inland	2.728			300 mM NaCl	DE	BLA	Coastal	1	1
Control	BF	SOL	Inland	3.016			300 mM NaCl	DE	BLA	Coastal	0	0
Control	BF	SOL	Inland	2.19			300 mM NaCl	DE	ESC	Coastal	0	0
Control	DE	BLA	Coastal	2.528			300 mM NaCl	DE	ESC	Coastal	1	0
Control	DE	BLA	Coastal	2.31			300 mM NaCl	DE	ESC	Coastal	1	0
Control	DE	BLA	Coastal	2.804			300 mM NaCl	DE	OLO	Inland	0	0	16.6667
Control	DE	BLA	Coastal	2.426			300 mM NaCl	DE	OLO	Inland	1	0
Control	DE	BLA	Coastal	2.692			300 mM NaCl	DE	OLO	Inland	1	1
Control	DE	ESC	Coastal	1.638			300 mM NaCl	DE	TOR	Inland	0	0
Control	DE	ESC	Coastal	3.368			300 mM NaCl	DE	TOR	Inland	0	0
Control	DE	ESC	Coastal	2.862			300 mM NaCl	DE	TOR	Inland	1	0
Control	DE	ESC	Coastal	3.74			300 mM NaCl	DM	ESC	Coastal	1	1	88.8889
Control	DE	ESC	Coastal	4.5			300 mM NaCl	DM	ESC	Coastal	1	1
Control	DE	OLO	Inland	3.264			300 mM NaCl	DM	ESC	Coastal	1	0
Control	DE	OLO	Inland	2.942			300 mM NaCl	DM	SPP	Coastal	1	1
Control	DE	OLO	Inland	2.722			300 mM NaCl	DM	SPP	Coastal	1	1
Control	DE	OLO	Inland	3.144			300 mM NaCl	DM	SPP	Coastal	1	1
Control	DE	OLO	Inland	2.588			300 mM NaCl	DM	PA	Coastal	1	1
Control	DE	TOR	Inland	1.76			300 mM NaCl	DM	PA	Coastal	1	1
Control	DE	TOR	Inland	1.34			300 mM NaCl	DM	PA	Coastal	1	1
Control	DE	TOR	Inland	3.59			300 mM NaCl	DM	LPH	Inland	1	1	83.3333
Control	DE	TOR	Inland	3.248			300 mM NaCl	DM	LPH	Inland	1	0
Control	DM	ESC	Coastal	1.216			300 mM NaCl	DM	LPH	Inland	1	1
Control	DM	ESC	Coastal	1.366			300 mM NaCl	DM	SCF	Inland	1	1
Control	DM	ESC	Coastal	1.45			300 mM NaCl	DM	SCF	Inland	1	1
Control	DM	SPP	Coastal	1.604			300 mM NaCl	DM	SCF	Inland	1	1
Control	DM	SPP	Coastal	1.606			300 mM NaCl	DT	ESC	Coastal	1	1	83.3333
Control	DM	SPP	Coastal	1.366			300 mM NaCl	DT	ESC	Coastal	1	1
Control	DM	PA	Coastal	1.482			300 mM NaCl	DT	ESC	Coastal	1	1
Control	DM	PA	Coastal	1.106			300 mM NaCl	DT	SPP	Coastal	1	1
Control	DM	PA	Coastal	1.594			300 mM NaCl	DT	SPP	Coastal	1	0
Control	DM	LPH	Inland	2.148			300 mM NaCl	DT	SPP	Coastal	1	1
Control	DM	LPH	Inland	1.29			300 mM NaCl	DT	BE	Inland	1	1	77.7778
Control	DM	LPH	Inland	1.694			300 mM NaCl	DT	BE	Inland	1	1
Control	DM	SCF	Inland	1.938			300 mM NaCl	DT	BE	Inland	1	0
Control	DM	SCF	Inland	2.264			300 mM NaCl	DT	SOL	Inland	1	1
Control	DM	SCF	Inland	1.996			300 mM NaCl	DT	SOL	Inland	1	1
Control	DT	ESC	Coastal	1.638			300 mM NaCl	DT	SOL	Inland	1	0
Control	DT	ESC	Coastal	1.994			300 mM NaCl	DT	LLA	Inland	1	1
Control	DT	ESC	Coastal	1.714			300 mM NaCl	DT	LLA	Inland	1	1
Control	DT	ESC	Coastal	1.204			300 mM NaCl	DT	LLA	Inland	1	1
Control	DT	ESC	Coastal	1.146			300 mM NaCl	LG	ROS	Coastal	1	0	33.3333
Control	DT	ESC	Coastal	1.162			300 mM NaCl	LG	ROS	Coastal	0	0
Control	DT	ESC	Coastal	2.018			300 mM NaCl	LG	ROS	Coastal	1	1
Control	DT	ESC	Coastal	1.29			300 mM NaCl	LG	TOS	Coastal	1	0
Control	DT	ESC	Coastal	1.204			300 mM NaCl	LG	TOS	Coastal	1	1
Control	DT	ESC	Coastal	1.504			300 mM NaCl	LG	TOS	Coastal	1	0
Control	DT	ESC	Coastal	1.234			300 mM NaCl	LG	FIG	Inland	1	0	16.6667
Control	DT	ESC	Coastal	0.822			300 mM NaCl	LG	FIG	Inland	0	0
Control	DT	SPP	Coastal	1.864			300 mM NaCl	LG	FIG	Inland	0	0
Control	DT	SPP	Coastal	0.938			300 mM NaCl	LG	BE	Inland	1	1
Control	DT	SPP	Coastal	1.054			300 mM NaCl	LG	BE	Inland	1	0
Control	DT	SPP	Coastal	1.58			300 mM NaCl	LG	BE	Inland	0	0
Control	DT	SPP	Coastal	2.33			300 mM NaCl	LM	ROS	Coastal	1	1	100
Control	DT	SPP	Coastal	1.494			300 mM NaCl	LM	ROS	Coastal	1	1
Control	DT	SPP	Coastal	1.19			300 mM NaCl	LM	ROS	Coastal	1	1
Control	DT	SPP	Coastal	1.76			300 mM NaCl	LM	SFG	Coastal	1	1
Control	DT	SPP	Coastal	0.782			300 mM NaCl	LM	SFG	Coastal	1	1
Control	DT	LLA	Inland	1.768			300 mM NaCl	LM	SFG	Coastal	1	1
Control	DT	BE	Inland	0.962			300 mM NaCl	LM	BE	Inland	1	1	100
Control	DT	BE	Inland	1.214			300 mM NaCl	LM	BE	Inland	1	1
Control	DT	BE	Inland	1.484			300 mM NaCl	LM	BE	Inland	1	1
Control	DT	BE	Inland	1.722			300 mM NaCl	LM	BOR	Inland	1	1
Control	DT	BE	Inland	1.64			300 mM NaCl	LM	BOR	Inland	1	1
Control	DT	SOL	Inland	2.42			300 mM NaCl	LM	BOR	Inland	1	1
Control	DT	SOL	Inland	1.592
Control	DT	SOL	Inland	1.25
Control	DT	SOL	Inland	2.092
Control	DT	SOL	Inland	1.468
Control	DT	LLA	Inland	2.52
Control	DT	LLA	Inland	2.404
Control	DT	LLA	Inland	2.082
Control	DT	LLA	Inland	1.876
Control	LG	ROS	Coastal	0.986
Control	LG	ROS	Coastal	1.72
Control	LG	ROS	Coastal	1.148
Control	LG	ROS	Coastal	1.632
Control	LG	ROS	Coastal	1.558
Control	LG	TOS	Coastal	1.578
Control	LG	TOS	Coastal	1.72
Control	LG	TOS	Coastal	1.368
Control	LG	TOS	Coastal	1.408
Control	LG	TOS	Coastal	1.58
Control	LG	FIG	Inland	1.21
Control	LG	FIG	Inland	1.4
Control	LG	FIG	Inland	1.308
Control	LG	FIG	Inland	0.962
Control	LG	BE	Inland	1.472
Control	LG	BE	Inland	1.596
Control	LG	BE	Inland	1.144
Control	LG	BE	Inland	1.182
Control	LM	ROS	Coastal	1.002
Control	LM	ROS	Coastal	0.936
Control	LM	ROS	Coastal	1.162
Control	LM	ROS	Coastal	0.844
Control	LM	SFG	Coastal	1.116
Control	LM	SFG	Coastal	0.642
Control	LM	SFG	Coastal	1.162
Control	LM	SFG	Coastal	0.81
Control	LM	SFG	Coastal	0.824
Control	LM	BE	Inland	1.44
Control	LM	BE	Inland	1.142
Control	LM	BE	Inland	1.71
Control	LM	BOR	Inland	1.214
Control	LM	BOR	Inland	0.718
Control	LM	BOR	Inland	0.98
Control	BF	ROS	Coastal	1.152
Control	BF	ROS	Coastal	0.892
Control	BF	ROS	Coastal	0.972
Control	BF	ROS	Coastal	0.3
Control	BF	ROS	Coastal	0.91
Control	BF	ROS	Coastal	0.458
Control	BF	TOS	Coastal	0.284
Control	BF	TOS	Coastal	0.674
Control	BF	TOS	Coastal	0.76
Control	BF	TOS	Coastal	0.836
Control	BF	PAU	Inland	0.674
Control	BF	PAU	Inland	0.772
Control	BF	PAU	Inland	1.256
Control	BF	PAU	Inland	0.964
Control	BF	PAU	Inland	0.978
Control	BF	SOL	Inland	0.804
Control	BF	SOL	Inland	0.862
Control	BF	SOL	Inland	0.692
Control	BF	SOL	Inland	0.864
Control	BF	SOL	Inland	1.048
Control	DE	BLA	Coastal	0.802
Control	DE	BLA	Coastal	0.512
Control	DE	BLA	Coastal	0.388
Control	DE	ESC	Coastal	0.642
Control	DE	ESC	Coastal	0.494
Control	DE	ESC	Coastal	0.523
Control	DE	TOR	Inland	0.768
Control	DE	TOR	Inland	0.596
Control	DE	TOR	Inland	0.726
Control	DE	TOR	Inland	0.854
Control	DE	OLO	Inland	0.5
Control	DE	OLO	Inland	0.4
Control	DE	OLO	Inland	0.356
Control	DE	OLO	Inland	0.554
Control	DE	OLO	Inland	1.196
Control	DM	ESC	Coastal	0.83
Control	DM	ESC	Coastal	0.652
Control	DM	ESC	Coastal	0.544
Control	DM	SPP	Coastal	0.636
Control	DM	SPP	Coastal	0.518
Control	DM	SPP	Coastal	0.448
Control	DM	PA	Coastal	0.55
Control	DM	PA	Coastal	0.638
Control	DM	PA	Coastal	0.532
Control	DM	LPH	Inland	0.804
Control	DM	LPH	Inland	0.6
Control	DM	LPH	Inland	0.56
Control	DM	LPH	Inland	0.816
Control	DM	LPH	Inland	0.578
Control	DM	SCF	Inland	0.51
Control	DM	SCF	Inland	0.472
Control	DM	SCF	Inland	0.646
Control	DM	SCF	Inland	0.532
Control	DT	ESC	Coastal	0.178
Control	DT	ESC	Coastal	0.136
Control	DT	ESC	Coastal	0.148
Control	DT	ESC	Coastal	0.31
Control	DT	ESC	Coastal	0.134
Control	DT	SPP	Coastal	0.146
Control	DT	SPP	Coastal	0.42
Control	DT	SPP	Coastal	0.208
Control	DT	SPP	Coastal	0.1
Control	DT	SPP	Coastal	0.164
Control	DT	SPP	Coastal	0.026
Control	DT	BE	Inland	0.044
Control	DT	BE	Inland	0.022
Control	DT	BE	Inland	0.104
Control	DT	BE	Inland	0.048
Control	DT	BE	Inland	0.064
Control	DT	BE	Inland	0.348
Control	DT	SOL	Inland	0.052
Control	DT	SOL	Inland	0.036
Control	DT	SOL	Inland	0.056
Control	DT	SOL	Inland	0.118
Control	DT	SOL	Inland	0.066
Control	DT	SOL	Inland	0.06
Control	DT	LLA	Inland	0.112
Control	DT	LLA	Inland	0.078
Control	DT	LLA	Inland	0.044
Control	DT	LLA	Inland	0.258
Control	DT	LLA	Inland	0.146
Control	DT	LLA	Inland	0.064
Control	LG	ROS	Coastal	0.77
Control	LG	ROS	Coastal	0.498
Control	LG	ROS	Coastal	0.39
Control	LG	ROS	Coastal	0.508
Control	LG	ROS	Coastal	0.62
Control	LG	ROS	Coastal	0.43
Control	LG	TOS	Coastal	0.5
Control	LG	TOS	Coastal	0.666
Control	LG	TOS	Coastal	1.064
Control	LG	TOS	Coastal	0.71
Control	LG	TOS	Coastal	0.392
Control	LG	TOS	Coastal	0.262
Control	LG	TOS	Coastal	0.198
Control	LG	FIG	Inland	0.596
Control	LG	FIG	Inland	0.686
Control	LG	FIG	Inland	0.54
Control	LG	FIG	Inland	0.392
Control	LG	FIG	Inland	0.902
Control	LG	FIG	Inland	0.784
Control	LG	BE	Inland	0.86
Control	LG	BE	Inland	0.606
Control	LG	BE	Inland	0.586
Control	LG	BE	Inland	0.56
Control	LG	BE	Inland	0.564
Control	LG	BE	Inland	0.368
Control	LG	BE	Inland	0.346
Control	LG	BE	Inland	0.472
Control	LM	ROS	Coastal	0.55
Control	LM	ROS	Coastal	0.324
Control	LM	ROS	Coastal	0.286
Control	LM	SFG	Coastal	0.434
Control	LM	SFG	Coastal	0.296
Control	LM	SFG	Coastal	0.348
Control	LM	BE	Inland	0.348
Control	LM	BE	Inland	0.612
Control	LM	BE	Inland	0.522
Control	LM	BE	Inland	0.294
Control	LM	BOR	Inland	0.328
Control	LM	BOR	Inland	0.316
Control	LM	BOR	Inland	0.246
100 mM NaCl	BF	ROS	Coastal	0.638	0.881459
100 mM NaCl	BF	ROS	Coastal	0.86	1.18817
100 mM NaCl	BF	ROS	Coastal	0.918	1.26831
100 mM NaCl	BF	ROS	Coastal	0.592	0.817905
100 mM NaCl	BF	ROS	Coastal	0.72	0.99475
100 mM NaCl	BF	TOS	Coastal	0.918	1.26831
100 mM NaCl	BF	TOS	Coastal	0.896	1.23791
100 mM NaCl	BF	TOS	Coastal	0.838	1.15778
100 mM NaCl	BF	TOS	Coastal	0.868	1.19923
100 mM NaCl	BF	TOS	Coastal	0.466	0.643824
100 mM NaCl	BF	PAU	Inland	0.436	0.489118
100 mM NaCl	BF	PAU	Inland	0.602	0.675342
100 mM NaCl	BF	PAU	Inland	0.344	0.38591
100 mM NaCl	BF	PAU	Inland	0.456	0.511555
100 mM NaCl	BF	PAU	Inland	0.496	0.556428
100 mM NaCl	BF	SOL	Inland	0.488	0.547453
100 mM NaCl	BF	SOL	Inland	0.236	0.264752
100 mM NaCl	BF	SOL	Inland	0.326	0.365717
100 mM NaCl	BF	SOL	Inland	0.386	0.433027
100 mM NaCl	BF	SOL	Inland	0.528	0.592327
100 mM NaCl	DE	ESC	Coastal	0.13	0.229035
100 mM NaCl	DE	ESC	Coastal	0.136	0.239605
100 mM NaCl	DE	ESC	Coastal	0.14	0.246653
100 mM NaCl	DE	BLA	Coastal	0.206	0.362932
100 mM NaCl	DE	BLA	Coastal	0.174	0.306554
100 mM NaCl	DE	BLA	Coastal	0.143	0.287654
100 mM NaCl	DE	TOR	Inland	0.168	0.254118
100 mM NaCl	DE	TOR	Inland	0.11	0.166387
100 mM NaCl	DE	TOR	Inland	0.06	0.0907563
100 mM NaCl	DE	TOR	Inland	0.372	0.562689
100 mM NaCl	DE	TOR	Inland	0.128	0.193613
100 mM NaCl	DE	OLO	Inland	0.418	0.632269
100 mM NaCl	DE	OLO	Inland	0.414	0.626218
100 mM NaCl	DE	OLO	Inland	0.628	0.549916
100 mM NaCl	DE	OLO	Inland	0.104	0.157311
100 mM NaCl	DE	OLO	Inland	0.136	0.205714
100 mM NaCl	DM	ESC	Coastal	0.326	0.652954
100 mM NaCl	DM	ESC	Coastal	0.388	0.649589
100 mM NaCl	DM	ESC	Coastal	0.386	0.582274
100 mM NaCl	DM	ESC	Coastal	0.346	0.494764
100 mM NaCl	DM	SPP	Coastal	0.294	0.700075
100 mM NaCl	DM	SPP	Coastal	0.416	0.484667
100 mM NaCl	DM	SPP	Coastal	0.288	0.589005
100 mM NaCl	DM	SPP	Coastal	0.35	0.42745
100 mM NaCl	DM	PA	Coastal	0.254	0.696709
100 mM NaCl	DM	PA	Coastal	0.414	0.525056
100 mM NaCl	DM	PA	Coastal	0.312	0.413987
100 mM NaCl	DM	PA	Coastal	0.246	0.965567
100 mM NaCl	DM	LPH	Inland	0.592	0.574121
100 mM NaCl	DM	LPH	Inland	0.352	0.57249
100 mM NaCl	DM	LPH	Inland	0.351	0.681769
100 mM NaCl	DM	LPH	Inland	0.418	0.512142
100 mM NaCl	DM	LPH	Inland	0.314	0.450163
100 mM NaCl	DM	SCF	Inland	0.276	0.756796
100 mM NaCl	DM	SCF	Inland	0.464	0.384922
100 mM NaCl	DM	SCF	Inland	0.236	0.681769
100 mM NaCl	DM	SCF	Inland	0.418	0.544763
100 mM NaCl	DM	SCF	Inland	0.334	0.698079
100 mM NaCl	DM	SCF	Inland	0.428	0.357467
100 mM NaCl	DT	ESC	Coastal	0.046	0.824156
100 mM NaCl	DT	ESC	Coastal	0.116	0.653641
100 mM NaCl	DT	ESC	Coastal	0.092	0.213144
100 mM NaCl	DT	ESC	Coastal	0.03	0.69627
100 mM NaCl	DT	ESC	Coastal	0.098	0.369449
100 mM NaCl	DT	SPP	Coastal	0.052	0.298401
100 mM NaCl	DT	SPP	Coastal	0.042	0.0994671
100 mM NaCl	DT	SPP	Coastal	0.014	0.35524
100 mM NaCl	DT	SPP	Coastal	0.05	0.426288
100 mM NaCl	DT	SPP	Coastal	0.06	0.895204
100 mM NaCl	DT	SPP	Coastal	0.126	0.35605
100 mM NaCl	DT	BE	Inland	0.15	0.361613
100 mM NaCl	DT	BE	Inland	0.04	0.211405
100 mM NaCl	DT	BE	Inland	0.134	0.452017
100 mM NaCl	DT	BE	Inland	0.05	0.343533
100 mM NaCl	DT	BE	Inland	0.038	0.632823
100 mM NaCl	DT	BE	Inland	0.07	0.392211
100 mM NaCl	DT	SOL	Inland	0.154	0.421001
100 mM NaCl	DT	SOL	Inland	0.124	0.216968
100 mM NaCl	DT	SOL	Inland	0.024	0.325452
100 mM NaCl	DT	SOL	Inland	0.036	0.506259
100 mM NaCl	DT	SOL	Inland	0.056	0.753825
100 mM NaCl	DT	SOL	Inland	0.194	0.622114
100 mM NaCl	DT	LLA	Inland	0.102	0.289291
100 mM NaCl	DT	LLA	Inland	0.032	0.126565
100 mM NaCl	DT	LLA	Inland	0.014	0.253129
100 mM NaCl	DT	LLA	Inland	0.028	0.180807
100 mM NaCl	DT	LLA	Inland	0.02	0.198887
100 mM NaCl	DT	LLA	Inland	0.022	0.514498
100 mM NaCl	LG	ROS	Coastal	0.304	0.560399
100 mM NaCl	LG	ROS	Coastal	0.338	0.623075
100 mM NaCl	LG	ROS	Coastal	0.446	0.822164
100 mM NaCl	LG	ROS	Coastal	0.43	0.79267
100 mM NaCl	LG	ROS	Coastal	0.432	0.796357
100 mM NaCl	LG	ROS	Coastal	0.532	0.980698
100 mM NaCl	LG	TOS	Coastal	0.674
100 mM NaCl	LG	TOS	Coastal	0.364	0.671004
100 mM NaCl	LG	TOS	Coastal	0.406	0.748428
100 mM NaCl	LG	TOS	Coastal	0.464	0.855346
100 mM NaCl	LG	TOS	Coastal	0.228	0.420299
100 mM NaCl	LG	TOS	Coastal	0.214	0.394491
100 mM NaCl	LG	FIG	Inland	0.184	0.339189
100 mM NaCl	LG	FIG	Inland	0.324	0.597267
100 mM NaCl	LG	FIG	Inland	0.192	0.353936
100 mM NaCl	LG	FIG	Inland	0.32	0.589894
100 mM NaCl	LG	FIG	Inland	0.288	0.530904
100 mM NaCl	LG	FIG	Inland	0.332	0.612015
100 mM NaCl	LG	BE	Inland	0.316	0.522487
100 mM NaCl	LG	BE	Inland	0.344	0.568783
100 mM NaCl	LG	BE	Inland	0.312	0.515873
100 mM NaCl	LG	BE	Inland	0.332	0.548942
100 mM NaCl	LG	BE	Inland	0.32	0.529101
100 mM NaCl	LG	BE	Inland	0.2	0.330688
100 mM NaCl	LG	BE	Inland	0.288	0.47619
100 mM NaCl	LG	BE	Inland	0.252	0.416667
100 mM NaCl	LM	ROS	Coastal	0.306	0.809524
100 mM NaCl	LM	ROS	Coastal	0.196	0.518519
100 mM NaCl	LM	ROS	Coastal	0.124	0.328042
100 mM NaCl	LM	SFG	Coastal	0.146	0.386243
100 mM NaCl	LM	SFG	Coastal	0.206	0.544974
100 mM NaCl	LM	BE	Inland	0.25	0.656414
100 mM NaCl	LM	BE	Inland	0.49	0.586572
100 mM NaCl	LM	BE	Inland	0.42	0.602776
100 mM NaCl	LM	BE	Inland	0.22	0.577644
100 mM NaCl	LM	BOR	Inland	0.16	0.420105
100 mM NaCl	LM	BOR	Inland	0.196	0.514629
100 mM NaCl	LM	BOR	Inland	0.064	0.168042
100 mM NaCl	LM	BOR	Inland	0.094	0.246812
100 mM NaCl	LM	BOR	Inland	0.022	0.157764
100 mM NaCl	LM	SFG	Coastal	0.167	0.543255
200 mM NaCl	BF	ROS	Coastal	0.84	0.293783
200 mM NaCl	BF	ROS	Coastal	1.344	0.470053
200 mM NaCl	BF	ROS	Coastal	1.106	0.386815
200 mM NaCl	BF	ROS	Coastal	1.444	0.505028
200 mM NaCl	BF	TOS	Coastal	1.792	0.626738
200 mM NaCl	BF	TOS	Coastal	1.084	0.37912
200 mM NaCl	BF	TOS	Coastal	2.03	0.709976
200 mM NaCl	BF	TOS	Coastal	1.45	0.507126
200 mM NaCl	BF	PAU	Inland	0.522	0.182565
200 mM NaCl	BF	PAU	Inland	0.396	0.138498
200 mM NaCl	BF	PAU	Inland	0.69	0.241322
200 mM NaCl	BF	PAU	Inland	0.45	0.157384
200 mM NaCl	BF	SOL	Inland	0.324	0.113316
200 mM NaCl	BF	SOL	Inland	0.794	0.277695
200 mM NaCl	BF	SOL	Inland	0.422	0.147591
200 mM NaCl	BF	SOL	Inland	0.656	0.229431
200 mM NaCl	DE	BLA	Coastal	0.656	0.227241
200 mM NaCl	DE	BLA	Coastal	1.28	0.443398
200 mM NaCl	DE	BLA	Coastal	0.966	0.334627
200 mM NaCl	DE	BLA	Coastal	1.076	0.372731
200 mM NaCl	DE	BLA	Coastal	1.154	0.399751
200 mM NaCl	DE	ESC	Coastal	0.788	0.272967
200 mM NaCl	DE	ESC	Coastal	0.872	0.302065
200 mM NaCl	DE	ESC	Coastal	0.474	0.164196
200 mM NaCl	DE	ESC	Coastal	0.652	0.225856
200 mM NaCl	DE	ESC	Coastal	0.29	0.100457
200 mM NaCl	DE	OLO	Inland	0.826	0.30222
200 mM NaCl	DE	OLO	Inland	1.536	0.561997
200 mM NaCl	DE	OLO	Inland	0.946	0.346126
200 mM NaCl	DE	OLO	Inland	0.716	0.261973
200 mM NaCl	DE	OLO	Inland	1.452	0.531263
200 mM NaCl	DE	TOR	Inland	0.618	0.226116
200 mM NaCl	DE	TOR	Inland	0.576	0.210749
200 mM NaCl	DE	TOR	Inland	1.116	0.408326
200 mM NaCl	DE	TOR	Inland	0.462	0.169038
200 mM NaCl	DM	ESC	Coastal	0.508	0.387021
200 mM NaCl	DM	ESC	Coastal	0.55	0.280063
200 mM NaCl	DM	ESC	Coastal	0.398	0.358874
200 mM NaCl	DM	SPP	Coastal	0.51	0.48835
200 mM NaCl	DM	SPP	Coastal	0.694	0.44613
200 mM NaCl	DM	SPP	Coastal	0.634	0.37717
200 mM NaCl	DM	PA	Coastal	0.536	0.182955
200 mM NaCl	DM	PA	Coastal	0.26	0.347615
200 mM NaCl	DM	PA	Coastal	0.494	0.73504
200 mM NaCl	DM	LPH	Inland	1.388	0.434245
200 mM NaCl	DM	LPH	Inland	0.82	0.59947
200 mM NaCl	DM	LPH	Inland	1.132	0.466019
200 mM NaCl	DM	SCF	Inland	0.88	0.691615
200 mM NaCl	DM	SCF	Inland	1.306	0.46496
200 mM NaCl	DM	SCF	Inland	0.878	0.542658
200 mM NaCl	DT	ESC	Coastal	0.726	0.422371
200 mM NaCl	DT	ESC	Coastal	0.596	0.317487
200 mM NaCl	DT	ESC	Coastal	0.448	0.586783
200 mM NaCl	DT	ESC	Coastal	0.828	0.253706
200 mM NaCl	DT	ESC	Coastal	0.358	0.368511
200 mM NaCl	DT	ESC	Coastal	0.52	0.561271
200 mM NaCl	DT	ESC	Coastal	0.792	0.429457
200 mM NaCl	DT	ESC	Coastal	0.606	0.306148
200 mM NaCl	DT	ESC	Coastal	0.432	0.809307
200 mM NaCl	DT	ESC	Coastal	1.142	0.483317
200 mM NaCl	DT	ESC	Coastal	0.682	0.728518
200 mM NaCl	DT	ESC	Coastal	1.028	0.419536
200 mM NaCl	DT	SPP	Coastal	0.592	0.555601
200 mM NaCl	DT	SPP	Coastal	0.784	0.362842
200 mM NaCl	DT	SPP	Coastal	0.512	0.460639
200 mM NaCl	DT	SPP	Coastal	0.65	0.436544
200 mM NaCl	DT	SPP	Coastal	0.616	0.608043
200 mM NaCl	DT	SPP	Coastal	0.858	0.321739
200 mM NaCl	DT	SPP	Coastal	0.454	0.63639
200 mM NaCl	DT	SPP	Coastal	0.898	0.371346
200 mM NaCl	DT	SPP	Coastal	0.524	0.447883
200 mM NaCl	DT	LLA	Inland	0.632	0.328825
200 mM NaCl	DT	BE	Inland	0.464	0.259375
200 mM NaCl	DT	BE	Inland	0.366	0.458714
200 mM NaCl	DT	BE	Inland	0.862	0.428914
200 mM NaCl	DT	BE	Inland	0.806	0.302262
200 mM NaCl	DT	BE	Inland	0.568	0.247982
200 mM NaCl	DT	SOL	Inland	0.466	0.343769
200 mM NaCl	DT	SOL	Inland	0.646	0.57153
200 mM NaCl	DT	SOL	Inland	1.074	0.4502
200 mM NaCl	DT	SOL	Inland	0.846	0.346962
200 mM NaCl	DT	SOL	Inland	0.652	0.234146
200 mM NaCl	DT	LLA	Inland	0.44	0.659867
200 mM NaCl	DT	LLA	Inland	1.24	0.439557
200 mM NaCl	DT	LLA	Inland	0.826	0.451264
200 mM NaCl	DT	LLA	Inland	0.848	0.536945
200 mM NaCl	LG	ROS	Coastal	0.324	0.224636
200 mM NaCl	LG	ROS	Coastal	0.436	0.302288
200 mM NaCl	LG	ROS	Coastal	0.614	0.425699
200 mM NaCl	LG	ROS	Coastal	0.452	0.313381
200 mM NaCl	LG	ROS	Coastal	0.448	0.310608
200 mM NaCl	LG	TOS	Coastal	0.568	0.393806
200 mM NaCl	LG	TOS	Coastal	0.458	0.317541
200 mM NaCl	LG	TOS	Coastal	0.344	0.238502
200 mM NaCl	LG	TOS	Coastal	0.376	0.260689
200 mM NaCl	LG	TOS	Coastal	0.566	0.39242
200 mM NaCl	LG	FIG	Inland	0.51	0.353594
200 mM NaCl	LG	FIG	Inland	0.408	0.282875
200 mM NaCl	LG	FIG	Inland	0.244	0.191023
200 mM NaCl	LG	FIG	Inland	0.368	0.2881
200 mM NaCl	LG	BE	Inland	0.404	0.316284
200 mM NaCl	LG	BE	Inland	0.394	0.308455
200 mM NaCl	LG	BE	Inland	0.29	0.227035
200 mM NaCl	LG	BE	Inland	0.61	0.477557
200 mM NaCl	LM	ROS	Coastal	0.502	0.531655
200 mM NaCl	LM	ROS	Coastal	0.406	0.429984
200 mM NaCl	LM	ROS	Coastal	0.356	0.37703
200 mM NaCl	LM	ROS	Coastal	0.686	0.726524
200 mM NaCl	LM	SFG	Coastal	0.4	0.423629
200 mM NaCl	LM	SFG	Coastal	0.872	0.923511
200 mM NaCl	LM	SFG	Coastal	0.906	0.95952
200 mM NaCl	LM	SFG	Coastal	0.698	0.739233
200 mM NaCl	LM	SFG	Coastal	0.44	0.465992
200 mM NaCl	LM	BE	Inland	0.782	0.651305
200 mM NaCl	LM	BE	Inland	0.764	0.636313
200 mM NaCl	LM	BE	Inland	0.802	0.667962
200 mM NaCl	LM	BOR	Inland	0.382	0.318157
200 mM NaCl	LM	BOR	Inland	0.5	0.416435
200 mM NaCl	LM	BOR	Inland	0.294	0.244864

### Sheet: Stats
ANOVA Relative Aerial Biomass (DW, g) - Brassicas Soil irrigated cultivation
Treatment	Specie	Origin	N	Mean	Std Error		DF	Sum of Squares	Mean Square	F Ratio	Prob > F
100 mM NaCl	BF	Coastal	10	1.06576	0.05598	Location	1	1.70295	1.70295	54.3424	<,0001
		Inland	10	0.482163	0.05598	Error	18	0.564073	0.031337
						C. Total	19	2.26702
	DE	Coastal	6	0.278739	0.07289	Location	1	0.0159221	0.015922	0.4995	0.4913
		Inland	10	0.343899	0.05646	Error	14	0.446295	0.031878
						C. Total	15	0.462217
	DM	Coastal	12	0.598508	0.04116	Location	1	0.00646203	0.006462	0.3179	0.5788
		Inland	11	0.564953	0.04299	Error	21	0.42684	0.020326
						C. Total	22	0.433302
	DT	Coastal	11	0.471574	0.06319	Location	1	0.0598964	0.059896	1.3636	0.2531
		Inland	18	0.377911	0.0494	Error	27	1.18595	0.043924
						C. Total	28	1.24584
	LG	Coastal	11	0.696812	0.04257	Location	1	0.250541	0.250541	12.5657	0.0017
		Inland	14	0.495138	0.03774	Error	23	0.458585	0.019938
						C. Total	24	0.709127
	LM	Coastal	6	0.52176	0.07598	Location	1	0.0260153	0.026015	0.7511	0.4018
		Inland	9	0.436751	0.06204	Error	13	0.450281	0.034637
						C. Total	14	0.476296
200 mM NaCl	BF	Coastal	8	0.48483	0.03689	Location	1	0.357256	0.357256	32.8118	<,0001
		Inland	8	0.185975	0.03689	Error	14	0.152432	0.010888
						C. Total	15	0.509689
	DE	Coastal	10	0.284329	0.03919	Location	1	0.0123124	0.012312	0.8016	0.3831
		Inland	9	0.335312	0.04131	Error	17	0.261124	0.01536
						C. Total	18	0.273436
	DM	Coastal	8	0.358522	0.03405	Location	1	0.104567	0.104567	11.2713	0.0057
		Inland	6	0.533161	0.03932	Error	12	0.111328	0.009277
						C. Total	13	0.215895
	DT	Coastal	21	0.47083	0.0298	Location	1	0.0390559	0.039056	2.094	0.157
		Inland	15	0.404021	0.03526	Error	34	0.634151	0.018652
						C. Total	35	0.673207
	LG	Coastal	10	0.317957	0.02419	Location	1	0.00067695	0.000677	0.1157	0.7382
		Inland	8	0.305615	0.02705	Error	16	0.0936463	0.005853
						C. Total	17	0.0943232
	LM	Coastal	9	0.619675	0.06994	Location	1	0.0613113	0.061311	1.3927	0.2591
		Inland	6	0.489173	0.08566	Error	13	0.572308	0.044024
						C. Total	14	0.63362
