## Supplementary material for "Local cryptic diversity in salinity adaptation mechanisms in a wild outcrossing *Brassica*": Dataset S2

### Sheet: Dataset Info
	Study title:	Local cryptic diversity in salinity adaptation mechanisms in a wild outcrossing Brassica
	Authors:	Silvia Busoms, Ana C. da Silva, Glòria Escolà, Raziyeh Abdilzadeh, Emma Curran, Anita Bollmann-Giolai, Sian Bray, Michael Wilson, Charlotte Poschenrieder, Levi Yant
	Dataset:	Dataset S2
	Description:	Sheet 1: Sampling information of 18 Brassica fruticulosa populations from Catalonia
		Sheet 2: Rhizospheric soil ionome of 18 Brassica fruticulosa populations.
		Sheet 3: Statististics of B.fruticulosa soil ionome

### Sheet: Sampling Info
Deme	Lat	Long	Village/Town	Geographic Origin
BEG	41.9275	3.21283	Begur	Coastal	Central
BLA	41.6818	2.80217	Blanes	Coastal	Central
ESC	42.1153	3.15297	L'Escala	Coastal	Central
SFG	41.7789	3.0398	Sant Feliu de Guíxols	Coastal	Central
TOS	41.7152	2.93057	Tossa de Mar	Coastal	Central
LAN	42.3885	3.15914	Llançà	Coastal	North
POR	42.3384	3.19072	Port de la Selva	Coastal	North
ROS	42.2497	3.1822	Roses	Coastal	North
GAR	41.2635	1.93	Garraf	Coastal	South
LOF	41.9462	3.12174	Llofriu	Inland	Central
PAL	41.9134	3.14707	Palafrugell	Inland	Central
SOL	41.8279	2.96504	Solius	Inland	Central
TOR	41.7317	2.73935	Tordera	Inland	Central
FUM	42.2812	3.168	Fumarats (Roses)	Inland	North
PAU	42.3116	3.12747	Pau	Inland	North
PIM	42.3366	3.07273	Pedret I Marçà	Inland	North
SCF	41.891	2.65588	Santa Coloma de Farners	Inland	South
BRU	41.5751	1.78522	El Bruc	Inland	South

### Sheet: Soil Ionome BF NH
Sample name	Location	Origin	Soil [Na]	Soil [Mg]	Soil [P]	Soil [S]	Soil [K]	Soil [Ca]	Soil [Mn]	Soil [Fe]	Soil [Cu]	Soil [Zn]	Soil [Mo]
ESC	Central	Coastal	0.773327	0.526987	0.479	0.965292	0.933526	0.588434	1	0.121954	0.181854	0.902955	0.202849
ESC	Central	Coastal	0.812387	0.544714	0.561183	1	0.961072	1	0.973841	0.30663	0.180346	0.415988	0.286533
ESC	Central	Coastal	0.836759	0.549803	0.396212	0.805677	1	0.488157	0.973708	0.120824	0.190159	1	0.165647
ESC	Central	Coastal	0.469403	0.0464197	0.243337	0.763277	0.122813	0.226655	0.119024	0.0300517	0.0603272	0.172185	0.0230024
ESC	Central	Coastal	0.49982	0.0654342	0.262347	0.513533	0.144188	0.280438	0.170159	0.214108	0.0705713	0.24487	0.0301128
BLA	Central	Coastal	0.392885	0.159194	0.369748		0.570912	0.568874	0.438118	0.100002	0.0117599	0.209287	0.0466351
BLA	Central	Coastal	0.427291	0.177139	0.33309	0.350397	0.622988	0.641053	0.524293	0.0513917	0.0133475	0.268791	0.0595339
BLA	Central	Coastal	0.401377	0.172324	0.322796	0.353327	0.560608	0.623639	0.461471	0.102538	0.0115339	0.486593	0
BLA	Central	Coastal	0.348883	0.107613	0.663778		0.102773	0.296185	0.475729	0.677958	0.0716611	0.524583	0.205142
BLA	Central	Coastal	0.349343	0.0990737	0.69349	0.254257	0.0995377	0.32347	0.480672	0.584295	0.0655348	0.513328	0.147845
PAU	North	Inland	0.00113859	0	0.597028	0	0.353731	0.171729	0.28603	1	0.251497	0.0294398	0.15989
PAU	North	Inland	0	0.00252736	0.485725	0.281277	0.362071	0.114197	0.272556	0.838895	0.242509	0.014787	0.0649047
PAU	North	Inland	0.00532926	0.0129615	0.518462	0.487273	0.395348	0.121835	0.324662	0.897417	0.260397	0.0415446	0.0864649
PAU	North	Inland	0.022705	0.045925	0.986528	0.37032	0.42234	0.281408	0	0.550125	0.0482547	0.0367923	0.0474396
PAU	North	Inland	0.0173749	0.0664683	1	0.450451	0.455608	0.425262	0.0213569	0.532391	0.0528443	0.232589	0.0797419
PiM	North	Inland	0.133725	0.0162057	0.508337	0.27243	0.110182	0.311848	0.452131	0.460913	0.716335	0.00185205	0.622098
PiM	North	Inland	0.113491	0.013628	0.401424	0.0737221	0.0873279	0.279418	0.42467	0.395165	0.680919	0.431527	0.57957
PiM	North	Inland	0.114755	0.0104139	0.452113	0.415571	0.084791	0.402634	0.48631	0.439205	0.709946	0.581192	0.627768
PiM	North	Inland	0.0158371	0.094903	0.638002		0.248631	0.210679	0.537947	0.798247	0.962366	0.152953	1
PiM	North	Inland	0.0335314	0.104421	0.5833	0.0323177	0.252698	0.219054	0.588815	0.865509	1	0.129508	0.567708
ROS	North	Coastal	0.992333	0.28046	0.354889	0.336533	0.276069	0.175672	0.0755042	0.191723	0.224426	0.38718	0.133944
ROS	North	Coastal	0.798039	0.227333	0.299281	0.296146	0.232521	0.168574	0.0316093	0.228647	0.176979	0.340801	0.098393
ROS	North	Coastal	0.941936	0.26108	0.342764	0.608544	0.255263	0.175657	0.0606334	0.177764	0.212985	0.370609	0.11146
ROS	North	Coastal	0.630192	0.331751	0.26321	0.401013	0.356191	0.522581	0.260277	0.212897	0.389664	0.432095	0.506149
ROS	North	Coastal	0.629108	0.334556	0.249959	0.3666	0.365639	0.499877	0.240583	0.154121	0.393003	0.460534	0.488128
TOR	Central	Inland	0.0370698	0.213245	0.0104689	0.301192	0.0912984	0.0540005	0.437667	0.665658	0	0.63053	0.0894339
TOR	Central	Inland	0.0410113	0.234051	0.0280561	0.394555	0.110034	0.0340245	0.485549	0.719801	0.000662472	0.244265	0.0692575
TOR	Central	Inland	0.0373359	0.24175	0	0.0173938	0.0959211	0.0948303	0.496617	0.730318	0.000297594	0.106771	0.0773323
TOR	Central	Inland	0.0108606	0.184773	0.0214453	0.641411	0.0520702	0.164415	0.344867	0.109292	0.00303532	0.0634372	0.162734
TOR	Central	Inland	0.00301439	0.185014	0.0155499	0.10607	0.0544586	0.140464	0.362493	0.127592	0.000882778	0	0.159262
TOS	Central	Coastal	0.879563	0.240185	0.458093	0.0738837	0.0916417	0.00251925	0.377209	0.0325097	0.0114584	0.0328888	0.205753
TOS	Central	Coastal	0.94149	0.280998	0.342244		0.0683925	0.121643	0.435448	0.0444387	0.0129179	0.0698076	0.190533
TOS	Central	Coastal	0.986391	0.204892	0.284775	0.309268	0.0176124	0	0.257934	0	0.010233	0.190929	0.0918443
TOS	Central	Coastal	0.951485	1	0.114203	0.193094	0.019691	0.0743203	0.677548	0.602786	0.010974	0.00569676	0.238581
TOS	Central	Coastal	1	0.848475	0.0724659		0	0.00854492	0.514596	0.505166	0.00852901	0.538221	0.175349
BEG	Central	Coastal	0.322108	0.984009	0.51369	0.858659	0.953627	0.781764	0.912764	0.851899	0.216898	0.690441	0.393524
BEG	Central	Coastal	0.291984	0.848316	0.392041	0.668957	0.890639	0.6393	0.814894	0.825909	0.138197	0.696523	0.355665
BEG	Central	Coastal	0.334465	0.967027	0.473097	0.965599	1	0.792653	0.945823	0.908606	0.155655	0.812899	0.380032
BEG	Central	Coastal	0.310503	0.98838	0.497423	0.879596	0.906887	0.773488	0.864557	0.947768	0.0943604	0.730681	0.621563
BEG	Central	Coastal	0.340728	0.945674	0.397466	1	0.870706	0.69067	1	1	0.205294	0.676404	0.178422
FUM	North	Inland	0.148321	0.375179	0.183843	0.361245	0.349945	0.217731	0.226201	0.698343	1	0.0312932	0.437754
FUM	North	Inland	0.137197	0.310037	0.152085	0.355674	0.284314	0.0991686	0.203627	0.583516	0.905545	0.0201197	0.439476
FUM	North	Inland	0.152001	0.38423	0.138192	0.3684	0.35898	0.14657	0.0812656	0.575753	0.946042	0.0173739	0.347829
FUM	North	Inland	0.140158	0.405582	0.195854	0.282398	0.289878	0.190072	0	0.705374	0.87464	0.0715327	0.653509
FUM	North	Inland	0.171529	0.362877	0.105323	0.402801	0.249255	0.100793	0.135443	0.667147	0.984632	0	0.206273
LAN	North	Coastal	0.633183	1	0.0604545	0.210435	0.427042	0	0.403383	0.533387	0.0764359	0.0581401	0.182644
LAN	North	Coastal	0.541592	0.949919	0.0618226	0.285843	0.428799	0.0303125	0.388446	0.511861	0.0713927	0.0561263	0.17297
LAN	North	Coastal	0.530318	0.977863	0.0858722	0.353093	0.455188	0.0644286	0.471471	0.639434	0.0798401	0.0889024	0.213998
LAN	North	Coastal	0.562682	0.999216	0.107197	0.26709	0.395808	0.0671623	0.390205	0.633719	0	0.0983795	0.435027
LAN	North	Coastal	0.573275	0.95651	0.0282434	0.387494	0.364796	0.00949039	0.525648	0.730827	0.1263	0.0360066	0
LOF	Central	Inland	0.0132228	0.00212964	0.275893	0	0.237829	0.450685	0.284571	0.101035	0.424124	0.163473	0.0347847
LOF	Central	Inland	0.0357072	0.0514757	0.305412	0.288156	0.301284	1	0.348687	0.153733	0.499029	0.118677	0.0679034
LOF	Central	Inland	0.0257878	0.0213529	0.286496	0.292712	0.293367	0.500921	0.308313	0.108938	0.459595	0.324517	0.0309973
LOF	Central	Inland	0.0192238	0.0427059	0.327081	0.206709	0.236292	0.686117	0.227047	0.275591	0.385027	0.203713	0.289718
LOF	Central	Inland	0.0553168	0	0.249609	0.327113	0.215178	0.684535	0.36249	0.200332	0.523773	0.098557
PAL	Central	Inland	0.0359735	0.124368	0.141609	0.280238	0.369741	0.0603813	0.354251	0.0650714	0.0953434	0.0299096	0.219731
PAL	Central	Inland	0.037587	0.10701	0.201606	0.34594	0.374556	0.100011	0.41564	0.102043	0.0890308	0.0306673	0.233425
PAL	Central	Inland	0.0475299	0.138358	0.182029	0.537228	0.412454	0.114688	0.432209	0.114591	0.0992854	0.0383566	0.250008
PAL	Central	Inland	0.0346813	0.159711	0.212895	0.451226	0.344382	0.127275	0.350944	0.223901	0.0186637	0.070149	0.479544
PAL	Central	Inland	0.0683433	0.117005	0.142123	0.571629	0.315328	0.0695137	0.486386	0.205984	0.144883	0.0105476	0.0469939
POR	North	Coastal	0.336223	0.787082	0.0513479	0.271255	0.11002	0.0926445	0.109432	0.0144907	0.0914719	0.0924897	0.211373
POR	North	Coastal	0.290224	0.715808	0.0551758	0.283088	0.0686314	0.0836674	0.133738	0.0268107	0.0858589	0.0757966	0.209506
POR	North	Coastal	0.315381	0.761397	0.031248	0.380992	0.0738215	0.136791	0.130115	0	0.0811891	0.0760112	0.206591
POR	North	Coastal	0.308261	0.782749	0.0837375	0.29499	0.0429557	0.13995	0.0488496	0.148669	0.0102838	0.132729	0.454313
POR	North	Coastal	0.333032	0.740044	0	0.415393	0	0.0756586	0.184292	0.0913936	0.135	0.0556768	0.0161381
SOL	Central	Inland	0.00678358	0.23971	0.140127	0.452062	0.200455	0.319126	0.287768	0.163802	0.0918124	0.207828	0.814412
SOL	Central	Inland	0.00301196	0.175511	0.121575	0.431083	0.144826	0.272432	0.26518	0.117014	0.0781052	0.195268	0.673963
SOL	Central	Inland	0.00725079	0.208618	0.162534	0.398135	0.186663	0.281346	0.284674	0.145987	0.0902451	0.191344	0.776156
SOL	Central	Inland	0	0.229971	0.179226	0.312133	0.136113	0.32655	0.203409	0.238872	0.0108314	0.248067	1
SOL	Central	Inland	0.0318315	0.187265	0.0977243	0.432536	0.0940643	0.248965	0.338852	0.237381	0.135617	0.175148	0.542708
SFG	Central	Coastal	0.778011	0.881326	1	0.371322	0.646194	0.513637	0.512994	0.516603	0.839538	0.959761	0.297491
SFG	Central	Coastal	1	0.644946	0.968783	0.0378448	0.486192	0.352271	0.414571	0.44672	0.655555	0.719412	0.32395
SFG	Central	Coastal	0.727605	0.881696	0.910099	0.125994	0.628423	0.537546	0.504732	0.479693	0.838196	0.926501	0.239893
SFG	Central	Coastal	0.829523	0.903049	0.997441	0.0399918	0.545735	0.5034	0.423467	0.568578	0.701874	1	0.532268
SFG	Central	Coastal	0.880786	0.860343	0.902054	0.160395	0.491647	0.419928	0.55891	0.571086	0.807765	0.699292	0.0913723

### Sheet: Soil Ionome Stats
Fit Model									ANOVA by Geographic Origin
Element	Source	Nparm	DF	Sum of Squares	F Ratio	Prob > F			Element	Location	Origin	Number	Mean	Std Error	Source	DF	Sum of Squares	Mean Square	F Ratio	Prob > F
Soil [Ca]	Location	2	2	0.306773	2.9779	0.0578			Soil [Ca]	Central	Coastal	21	0.422	0.05342	Origin	1	0.39957	0.39957	6.6671	0.0146
Soil [Cu]	Location	2	2	1.28244	11.124	<,0001					Inland	13	0.198923	0.0679	Error	32	1.91781	0.059932
Soil [Fe]	Location	2	2	1.21448	7.8551	0.0009									C. Total	33	2.31739
Soil [K]	Location	2	2	0.055902	0.46	0.6333			Soil [Ca]	North	Coastal	11	0.177455	0.04264	Origin	1	0.0170342	0.017034	0.8518	0.3661
Soil [Mg]	Location	2	2	0.34571	2.7951	0.0684					Inland	13	0.230923	0.03922	Error	22	0.43995	0.019998
Soil [Mn]	Location	2	2	0.827987	9.5507	0.0002									C. Total	23	0.456984
Soil [Mo]	Location	2	2	1.51429	17.6972	<,0001			Soil [Ca]	South	Coastal	3	0.096	0.07332	Origin	1	0.0789711	0.078971	4.8967	0.0542
Soil [Na]	Location	2	2	0.203852	2.8711	0.0637					Inland	8	0.28625	0.0449	Error	9	0.145148	0.016128
Soil [P]	Location	2	2	0.140037	0.9224	0.4026									C. Total	10	0.224119
Soil [S]	Location	2	2	0.134966	1.3577	0.265			Soil [Cu]	Central	Coastal	21	0.09619	0.02163	Origin	1	0.0242789	0.024279	2.4719	0.1254
Soil [Zn]	Location	2	2	1.03742	8.645	0.0005					Inland	14	0.042429	0.02649	Error	33	0.324127	0.009822
Soil [Ca]	Origin	1	1	0.0262981	0.5106	0.4774									C. Total	34	0.348406
Soil [Cu]	Origin	1	1	1.96e-05	0.0003	0.9853			Soil [Cu]	North	Coastal	11	0.129364	0.07728	Origin	1	0.698251	0.698251	10.6296	0.0036
Soil [Fe]	Origin	1	1	0.162185	2.098	0.1522					Inland	13	0.471692	0.07108	Error	22	1.44516	0.065689
Soil [K]	Origin	1	1	0.539673	8.8821	0.004									C. Total	23	2.14341
Soil [Mg]	Origin	1	1	1.84409	29.8196	<,0001			Soil [Cu]	South	Coastal	3	0.935	0.08227	Origin	1	1.12988	1.12988	55.6401	<,0001
Soil [Mn]	Origin	1	1	0.173795	4.0094	0.0594					Inland	8	0.215375	0.05038	Error	9	0.182762	0.020307
Soil [Mo]	Origin	1	1	0.0005229	0.0122	0.9123									C. Total	10	1.31264
Soil [Na]	Origin	1	1	4.60193	129.627	<,0001			Soil [Fe]	Central	Coastal	21	0.377667	0.06543	Origin	1	0.131901	0.131901	1.4671	0.2344
Soil [P]	Origin	1	1	0.0065354	0.0861	0.7701					Inland	14	0.252357	0.08014	Error	33	2.96693	0.089907
Soil [S]	Origin	1	1	0.220445	4.4351	0.0594									C. Total	34	3.09883
Soil [Zn]	Origin	1	1	0.712339	11.8721	0.001			Soil [Fe]	North	Coastal	11	0.260545	0.06626	Origin	1	1.04141	1.04141	21.5638	0.0001
											Inland	13	0.678615	0.06095	Error	22	1.06248	0.048294
															C. Total	23	2.10389
									Soil [Fe]	South	Coastal	3	0.036333	0.04008	Origin	1	0.0182335	0.018233	3.7843	0.0836
ANOVA (Coastal vs Inland)											Inland	8	0.12775	0.02454	Error	9	0.0433642	0.004818
Element	Source	DF	Sum of Squares	Mean Square	F Ratio	Prob > F									C. Total	10	0.0615976
Soil [Na]	Origin	1	5.2855	5.2855	141.117	<,0001			Soil [K]	Central	Coastal	21	0.467619	0.06671	Origin	1	0.720311	0.720311	7.708	0.009
Soil [Na]	Error	68	2.54693	0.037455							Inland	14	0.174786	0.0817	Error	33	3.08384	0.09345
Soil [Na]	C. Total	69	7.83244												C. Total	34	3.80415
Soil [Mg]	Origin	1	2.24001	2.24001	34.4052	<,0001			Soil [K]	North	Coastal	11	0.247545	0.04267	Origin	1	0.0056667	0.005667	0.283	0.6001
Soil [Mg]	Error	68	4.42725	0.065107							Inland	13	0.278385	0.03925	Error	22	0.440514	0.020023
Soil [Mg]	C. Total	69	6.66725												C. Total	23	0.44618
Soil [P]	Origin	1	0.0217184	0.021718	0.2868	0.594			Soil [K]	South	Coastal	3	0.479667	0.04995	Origin	1	0.232112	0.232112	31.0077	0.0003
Soil [P]	Error	68	5.14989	0.075734							Inland	8	0.1535	0.03059	Error	9	0.0673707	0.007486
Soil [P]	C. Total	69	5.17161												C. Total	10	0.299483
Soil [S]	Origin	1	0.244085	0.244085	4.8547	0.0313			Soil [Mg]	Central	Coastal	21	0.506762	0.05872	Origin	1	0.873911	0.873911	12.071	0.0015
Soil [S]	Error	62	3.11723	0.050278							Inland	14	0.184214	0.07191	Error	33	2.38912	0.072398
Soil [S]	C. Total	63	3.36131												C. Total	34	3.26303
Soil [K]	Origin	1	0.638991	0.638991	10.6864	0.0017			Soil [Mg]	North	Coastal	11	0.617636	0.06915	Origin	1	1.33317	1.33317	25.3453	<,0001
Soil [K]	Error	68	4.06605	0.059795							Inland	13	0.144615	0.06361	Error	22	1.15721	0.0526
Soil [K]	C. Total	69	4.70504												C. Total	23	2.49038
Soil [Ca]	Origin	1	0.0706597	0.07066	1.2964	0.2589			Soil [Mg]	South	Coastal	3	0.087333	0.07986	Origin	1	1.146e-05	1.1e-05	0.0006	0.981
Soil [Ca]	Error	68	3.70635	0.054505							Inland	8	0.089625	0.04891	Error	9	0.172207	0.019134
Soil [Ca]	C. Total	69	3.77701												C. Total	10	0.172218
Soil [Mn]	Origin	1	0.368518	0.368518	6.7932	0.0112			Soil [Mn]	Central	Coastal	21	0.574571	0.04909	Origin	1	0.470399	0.470399	9.2947	0.0045
Soil [Mn]	Error	68	3.68888	0.054248							Inland	14	0.337929	0.06012	Error	33	1.67011	0.050609
Soil [Mn]	C. Total	69	4.0574												C. Total	34	2.14051
Soil [Fe]	Origin	1	0.0872263	0.087226	0.939	0.336			Soil [Mn]	North	Coastal	11	0.181818	0.0561	Origin	1	0.0634353	0.063435	1.8326	0.1896
Soil [Fe]	Error	68	6.31661	0.092891							Inland	13	0.285	0.0516	Error	22	0.761524	0.034615
Soil [Fe]	C. Total	69	6.40384												C. Total	23	0.824959
Soil [Cu]	Origin	1	0.0692057	0.069206	0.9251	0.3395			Soil [Mn]	South	Coastal	3	0.346667	0.02826	Origin	1	0.0476561	0.047656	19.8884	0.0016
Soil [Cu]	Error	68	5.08688	0.074807							Inland	8	0.198875	0.01731	Error	9	0.0215655	0.002396
Soil [Cu]	C. Total	69	5.15608												C. Total	10	0.0692216
Soil [Zn]	Origin	1	0.570967	0.570967	7.7691	0.0069			Soil [Mo]	Central	Coastal	21	0.126667	0.03358	Origin	1	0.0272005	0.0272	1.1485	0.2916
Soil [Zn]	Error	68	4.99748	0.073492							Inland	14	0.183571	0.04113	Error	33	0.781584	0.023684
Soil [Zn]	C. Total	69	5.56845												C. Total	34	0.808785
Soil [Mo]	Origin	1	0.0600943	0.060094	0.942	0.3352			Soil [Mo]	North	Coastal	11	0.145273	0.0426	Origin	1	0.0586206	0.058621	2.9367	0.1006
Soil [Mo]	Error	68	4.33799	0.063794							Inland	13	0.244462	0.03919	Error	22	0.439145	0.019961
Soil [Mo]	C. Total	69	4.39808												C. Total	23	0.497766
									Soil [Mo]	South	Coastal	3	0.964333	0.18245	Origin	1	0.618862	0.618862	6.1968	0.0345
											Inland	8	0.43175	0.11173	Error	9	0.898808	0.099868
															C. Total	10	1.51767
									Soil [Na]	Central	Coastal	21	0.648333	0.04513	Origin	1	3.21682	3.21682	75.2083	<,0001
											Inland	14	0.0295	0.05527	Error	33	1.41148	0.042772
															C. Total	34	4.6283
									Soil [Na]	North	Coastal	11	0.604273	0.05034	Origin	1	1.61999	1.61999	58.1089	<,0001
											Inland	13	0.082846	0.04631	Error	22	0.613326	0.027878
															C. Total	23	2.23331
									Soil [Na]	South	Coastal	3	0.215	0.01012	Origin	1	0.0806401	0.08064	262.624	<,0001
											Inland	8	0.02275	0.0062	Error	9	0.0027635	0.000307
															C. Total	10	0.0834036
									Soil [P]	Central	Coastal	21	0.466476	0.04556	Origin	1	1.0163	1.0163	23.3187	<,0001
											Inland	14	0.118643	0.05579	Error	33	1.43824	0.043583
															C. Total	34	2.45454
									Soil [P]	North	Coastal	11	0.152182	0.06926	Origin	1	0.741051	0.741051	14.0459	0.0011
											Inland	13	0.504846	0.06371	Error	22	1.1607	0.052759
															C. Total	23	1.90175
									Soil [P]	South	Coastal	3	0.042	0.14263	Origin	1	0.110823	0.110823	1.8159	0.2107
											Inland	8	0.267375	0.08734	Error	9	0.549272	0.06103
															C. Total	10	0.660095
									Soil [S]	Central	Coastal	17	0.512765	0.06827	Origin	1	0.262294	0.262294	3.3105	0.0792
											Inland	14	0.327929	0.07523	Error	29	2.29771	0.079231
															C. Total	30	2.56001
									Soil [S]	North	Coastal	11	0.350818	0.04211	Origin	1	0.0197426	0.019743	1.0121	0.3259
											Inland	12	0.292167	0.04032	Error	21	0.409637	0.019507
															C. Total	22	0.42938
									Soil [S]	South	Coastal	3	0.400667	0.09335	Origin	1	0.00418973	0.00419	0.1603	0.6994
											Inland	7	0.356	0.06111	Error	8	0.209133	0.026142
															C. Total	9	0.213322
									Soil [Zn]	Central	Coastal	21	0.455952	0.05696	Origin	1	0.958568	0.958568	14.0667	0.0007
											Inland	14	0.118143	0.06977	Error	33	2.24876	0.068144
															C. Total	34	3.20733
									Soil [Zn]	North	Coastal	11	0.197727	0.05711	Origin	1	0.0290968	0.029097	0.8111	0.3776
											Inland	13	0.127846	0.05253	Error	22	0.789226	0.035874
															C. Total	23	0.818323
									Soil [Zn]	South	Coastal	3	0.553333	0.15301	Origin	1	0.014611	0.014611	0.208	0.6591
											Inland	8	0.4715	0.0937	Error	9	0.632137	0.070237
															C. Total	10	0.646748
