## Supplementary material for "Local cryptic diversity in salinity adaptation mechanisms in a wild outcrossing *Brassica*": Dataset S4

### Sheet: Dataset Info
	Study title:	Local cryptic diversity in salinity adaptation mechanisms in a wild outcrossing Brassica
	Authors:	Silvia Busoms, Ana C. da Silva, Glòria Escolà, Raziyeh Abdilzadeh, Emma Curran, Anita Bollmann-Giolai, Sian Bray, Michael Wilson, Charlotte Poschenrieder, Levi Yant
	Dataset:	Dataset S4
	Description:	Sheet 1: Germination and growth of 18 B. fruticulosa populations cultivated in MS plates and hidroponics under control and salt conditions (75/150 mM NaCl)
		Sheet 2: Statististics of B.fruticulosa MS plates and hidroponics cultivation under control and salt conditions
		Sheet 3: Growth and physiological parameters measuered in 8 B.fruticulosa populations cultivated in hidroponics under control and salt (150 mM NaCl) conditions
		Sheet 4: Statististics of 8 B.fruticulosa populations cultivated in hidroponics under control and salt (150 mM NaCl) conditions

### Sheet: Germination&Growth_BF_Hydro
Deme	Origin	Location	Total Seeds	Germination Rate	Relative Aerial Biomass	Relative Root lenght
BEG	Coastal	Central	30	0.733333	0.984244	1.37694
BEG	Coastal	Central	30	0.809524	0.926658	0.996041
BEG	Coastal	Central	30	0.823529	1.10622	1.09725
BEG	Coastal	Central			1.03081	1.29088
BLA	Coastal	Central	30	0.833333	1.13059	0.996041
BLA	Coastal	Central	30	0.913043	0.725873	1.33864
BLA	Coastal	Central	30	0.95	1.07369	1.29595
BLA	Coastal	Central			1.14267	1.51621
ROS	Coastal	North	30	0.785714	1.362	1.2492
ROS	Coastal	North	30	0.9	1.09906	1.62808
ROS	Coastal	North	30	1	1.29721	1.77279
ROS	Coastal	North			1.17561	1.37482
GAR	Coastal	South	30	0.788235	0.804129	1.51954
GAR	Coastal	South	30	0.833333	0.82748	1.21654
GAR	Coastal	South	30	0.90625	1.14785	1.40043
GAR	Coastal	South			0.985541	1.2381
LAN	Coastal	North	30	0.722222	0.830921	1.02521
LAN	Coastal	North	30	0.8	0.860422	0.896359
LAN	Coastal	North	30	0.866667	1.27344	1.0084
LAN	Coastal	North			0.900846	1.20448
POR	Coastal	North	30	0.818182	0.895821	1.31653
POR	Coastal	North	30	0.882353	0.710943	1.28607
POR	Coastal	North	30	1	0.738665	1.39272
POR	Coastal	North			0.916234	1.01631
ESC	Coastal	Central	30	0.833333	0.684166	1.25471
ESC	Coastal	Central	30	0.857143	0.987498	1.28206
ESC	Coastal	Central	30	0.9	0.727481	1.09787
ESC	Coastal	Central			1.10288	0.972396
SFG	Coastal	Central	30	0.84	0.760924	0.909661
SFG	Coastal	Central	30	0.857143	0.672269	1.46173
SFG	Coastal	Central	30	0.744444	0.69958	1.32999
SFG	Coastal	Central			0.819328	1.14286
TOS	Coastal	Central	30	0.989474	0.975953	1.31429
TOS	Coastal	Central	30	0.833333	0.975818	1.20347
TOS	Coastal	Central	30	0.851852	1.14317	1.29377
TOS	Coastal	Central			1.38656	1.39563
BRU	Inland	South	30	0.611111	0.224909	0.765
BRU	Inland	South	30	0.647059	0.238089	1.15
BRU	Inland	South	30	0.666667	0.357437	0.725
BRU	Inland	South			0.362273	0.74
FUM	Inland	North	30	0.8	0.461498	0.55
FUM	Inland	North	30	0.882353	0.600633	0.82
FUM	Inland	North	30	0.944444	0.578962	0.905
FUM	Inland	North			0.580169	0.9
LOF	Inland	Central	30	0.45	0.335368	0.928571
LOF	Inland	Central	30	0.458333	0.337342	0.846622
LOF	Inland	Central	30	0.619048	0.344796	0.792395
LOF	Inland	Central			0.455564	0.664286
PAL	Inland	Central	30	0.565217	0.346923	0.535714
PAL	Inland	Central	30	0.636364	0.27354	0.821429
PAL	Inland	Central	30	0.722222	0.239868	0.75
PAL	Inland	Central			0.251366	0.850482
PAU	Inland	North	30	0.714286	0.24658	0.675241
PAU	Inland	North	30	0.75	0.168913	0.550482
PAU	Inland	North	30	0.884615	0.342292	0.693766
PAU	Inland	North			0.265986	0.561905
PiM	Inland	North	30	0.583333	0.204186	0.714286
PiM	Inland	North	30	0.72	0.211843	0.366667
PiM	Inland	North	30	0.727273	0.246299	0.666667
PiM	Inland	North			0.344579	0.47619
SCF	Inland	South	30	0.4	0.293014	0.285714
SCF	Inland	South	30	0.5	0.212438	0.585244
SCF	Inland	South	30	0.5625	0.243276	0.453775
SCF	Inland	South			0.292959	0.638467
SOL	Inland	Central	30	0.842105	0.411616	0.732965
SOL	Inland	Central	30	0.933333	0.636321	0.654893
SOL	Inland	Central	30	1	0.392058	0.764887
SOL	Inland	Central			0.526649	0.693774
TOR	Inland	Central	30	0.384615	0.166624	0.714113
TOR	Inland	Central	30	0.428571	0.180259	0.547684
TOR	Inland	Central	30	0.4375	0.362354	0.634564
TOR	Inland	Central			0.240621	0.736654

### Sheet: Stats_G&G_BF_Hydro
					Tukey´s HDS Growth variables Hydroponic BF
Variable	Deme	N	Mean	Std Error		Deme	Letters
Germination Rate	BEG	3	0.7888	0.04228		BEG	A	B	C
	BLA	3	0.89879	0.04228		BLA	A	B
	BRU	3	0.64161	0.04228		BRU			C	D
	ESC	3	0.86349	0.04228		ESC	A	B	C
	FUM	3	0.8756	0.04228		FUM	A	B
	GAR	3	0.84261	0.04228		GAR	A	B	C
	LAN	3	0.7963	0.04228		LAN	A	B	C
	LOF	3	0.50913	0.04228		LOF				D	E
	PAL	3	0.64127	0.04228		PAL			C	D
	PAU	3	0.78297	0.04228		PAU	A	B	C
	PiM	3	0.67687	0.04228		PiM		B	C	D
	POR	3	0.90018	0.04228		POR	A	B
	ROS	3	0.89524	0.04228		ROS	A	B
	SCF	3	0.4875	0.04228		SCF				D	E
	SFG	3	0.81386	0.04228		SFG	A	B	C
	SOL	3	0.92515	0.04228		SOL	A
	TOR	3	0.4169	0.04228		TOR					E
	TOS	3	0.89155	0.04228		TOS	A	B
Relative Aerial Biomass	BEG	4	1.01198	0.06098		BEG	A	B	C
	BLA	4	1.01821	0.06098		BLA	A	B	C
	BRU	4	0.29568	0.06098		BRU						F	G
	ESC	4	0.87551	0.06098		ESC		B	C
	FUM	4	0.55532	0.06098		FUM				D	E	F
	GAR	4	0.94125	0.06098		GAR	A	B	C
	LAN	4	0.96641	0.06098		LAN	A	B	C
	LOF	4	0.36827	0.06098		LOF						F	G
	PAL	4	0.27792	0.06098		PAL						F	G
	PAU	4	0.25594	0.06098		PAU						F	G
	PiM	4	0.25173	0.06098		PiM						F	G
	POR	4	0.81542	0.06098		POR		B	C	D
	ROS	4	1.23347	0.06098		ROS	A
	SCF	4	0.26042	0.06098		SCF						F	G
	SFG	4	0.73803	0.06098		SFG			C	D	E
	SOL	4	0.49166	0.06098		SOL					E	F	G
	TOR	4	0.23746	0.06098		TOR							G
	TOS	4	1.12038	0.06098		TOS	A	B
Relative Root lenght	BEG	4	1.19028	0.07908		BEG	A	B	C
	BLA	4	1.28671	0.07908		BLA	A	B
	BRU	4	0.845	0.07908		BRU			C	D
	ESC	4	1.15176	0.07908		ESC		B	C
	FUM	4	0.79375	0.07908		FUM			C	D	E
	GAR	4	1.34365	0.07908		GAR	A	B
	LAN	4	1.03361	0.07908		LAN		B	C	D
	LOF	4	0.80797	0.07908		LOF			C	D	E
	PAL	4	0.73941	0.07908		PAL			C	D	E
	PAU	4	0.62035	0.07908		PAU				D	E	F
	PiM	4	0.55595	0.07908		PiM					E	F
	POR	4	1.25291	0.07908		POR	A	B	C
	ROS	4	1.50622	0.07908		ROS	A
	SCF	4	0.4908	0.07908		SCF						F
	SFG	4	1.21106	0.07908		SFG	A	B	C
	SOL	4	0.71163	0.07908		SOL				D	E
	TOR	4	0.65825	0.07908		TOR				D	E	F
	TOS	4	1.30179	0.07908		TOS	A	B

### Sheet: Physio_BF_Hydro
Treatment	Deme	Origin	Location	Leaf DW (g)	Leaf OP (mOsmol/Kg)	Leaf [Na]	Leaf Na:K	Leaf [Proline]	Leaf [Ca]	Root DW (g)		Root length (cm)	Lateral Root number	Root [Na]	Root Na:K	Root [Ca]
Salt	BLA	Coastal	Central	0.02198	-1.85127	3395.48	0.0349572		46913.5	0.00359125	-0.00359125	19	124	49485.7	1.70586	18181.1
Salt	BLA	Coastal	Central	0.0635	-1.95615	3865.17	0.0382445	154.16	57660.4	0.00411662	-0.00411662	20.5	134	56499.8	2.54589	39541.8
Salt	BLA	Coastal	Central	0.04071	-1.69273	3789.86	0.0389861	189.305	52698	0.0058225	-0.0058225	20.5	130	45890.2	2.13821	21178.8
Salt	BLA	Coastal	Central	0.02418	-2.27323	3562.1	0.0449625	152.374	58946.4	0.00315	-0.00315	12.5	139	84092.3	2.03896	34488.9
Salt	BLA	Coastal	Central	0.02175	-1.7781	4156.93	0.0491713		90078.2	0.0024975	-0.0024975	17.5	147	48088.3	2.52891	16392.3
Salt	BLA	Coastal	Central	0.04404	-2.10981				80247.8	0.0062225	-0.0062225	19.5	145			34510.5
Salt	TOS	Coastal	Central	0.01904	-1.89273	3694.14	0.0393629		76590.2	0.00312875	-0.00312875	16	157	69398.7	4.03193	17889
Salt	TOS	Coastal	Central	0.02995	-1.66102	3702.04	0.0291844	177.639	95822.5	0.00412	-0.00412	16.5	150	43898.6	3.43344	14393.2
Salt	TOS	Coastal	Central	0.01811	-1.88298	3623.39	0.0235829	190.474	45209.2	0.00277	-0.00277	12.5	148	86997.8	3.93813	23072.8
Salt	TOS	Coastal	Central	0.03777	-1.85859	3437.48	0.0244472	185.5	59679.6	0.00342875	-0.00342875	19.5	131	54424.2	2.21536	39094.2
Salt	TOS	Coastal	Central	0.03349	-1.32443	3575.2	0.0292871		45952.8	0.00284375	-0.00284375	18.5	141	71532.8	3.73296	20207.8
Salt	TOS	Coastal	Central	0.04032	-1.51955				53641.8	0.00312575	-0.00312575	16	148			33442.7
Salt	LAN	Coastal	North	0.05065	-1.48297	2747.98	0.0364815	96.7397	39438.5	0.00534875	-0.00534875	18.5	150	58819.6	2.38849	79604.4
Salt	LAN	Coastal	North	0.04275	-1.81224	3135.26	0.0412503	153.795	60952.9	0.00700375	-0.00700375	21	147	79537.6	1.95493	38887.7
Salt	LAN	Coastal	North	0.05075	-1.61468	2469.01	0.047932	170.969	40112.6	0.00913125	-0.00913125	17	175	64040.5	3.29138	27050.5
Salt	LAN	Coastal	North	0.05625	-1.41711	2927.1	0.0373852		40939.8	0.009065	-0.009065	25	170	86018.2	1.15183	26638.8
Salt	LAN	Coastal	North	0.04621	-1.40004	2855.55	0.0439826		66803.9	0.001935	-0.001935	19	147	47217.5	3.34564	13584.2
Salt	LAN	Coastal	North	0.09348	-1.55858				60851.1	0.0146938	-0.0146938	22	141			27237.3
Salt	ROS	Coastal	North	0.05697	-1.26589	3051.88	0.0323313		47250.4	0.00863125	-0.00863125	16	148	53609.1	3.18223	18111.6
Salt	ROS	Coastal	North	0.02056	-1.38052	2215.25	0.0218756	85.6568	75225.1	0.0215	-0.0215	21	157	46000	2.00818	15975.4
Salt	ROS	Coastal	North	0.04083	-1.47565	2666.28	0.0357718	96.938	32629.7	0.02325	-0.02325	19.5	151	67018.9	1.71031	24466.8
Salt	ROS	Coastal	North	0.053	-1.42443	2410.3	0.0264333	102.206	31593.1	0.0001875	-0.0001875	19	143	80431.1	2.83745	69834.4
Salt	ROS	Coastal	North	0.01137	-1.20735	2256.39	0.0426608		60525.5	0.0006675	-0.0006675	28	170	62252.2	2.31563
Salt	ROS	Coastal	North	0.04124	-1.5415				36272.3	0.00311875	-0.00311875	24.2	156			27437.9
Salt	SOL	Inland	Central	0.02124	-1.86588	4396.74	0.0421262	53.7857	59465	0.00114375	-0.00114375	11.6	132	45766	1.80333	20543.1
Salt	SOL	Inland	Central	0.0239	-2.05127	3503.12	0.0333842	86.4428	48166.8	0.00232375	-0.00232375	10	143	47771.7		35366.7
Salt	SOL	Inland	Central	0.03935	-1.80493	3531.45	0.0287178	95.2635	47203.4	0.001751	-0.001751	13	148	56869	3.04521	44297.9
Salt	SOL	Inland	Central	0.01939	-1.87078	4315.56	0.038867		37213.4	0.0023825	-0.0023825	12	111	75647	2.19291	41002
Salt	SOL	Inland	Central	0.01098	-2.37811	3857.35	0.0260086	55.6878	39102.6	0.0014875	-0.0014875	8	138	58723.2	2.19116	31117.2
Salt	TOR	Inland	Central	0.00693	-2.00493	3471.75	0.0574689		29653.7	0.00038625	-0.00038625	11	151	57720	1.79265	23325.6
Salt	TOR	Inland	Central	0.0366	-1.93664	4008.67	0.0603307		26856.1	0.00540875	-0.00540875	14.2	113	47506.9	1.82712	27186.6
Salt	TOR	Inland	Central	0.01029	-1.71712	4161.08	0.0619732	20.3431	48219.6	0.0007275	-0.0007275	13.5	133	53884	2.403	28763.5
Salt	TOR	Inland	Central	0.0048	-2.18786	4498.57	0.0531062	27.2224	38645.3	0.00129125	-0.00129125	15	114	74194.2	1.75913	31633.3
Salt	TOR	Inland	Central	0.03484	-1.84395	3873.61	0.0634499	38.6657	61796.5	0.00477	-0.00477	10	124	45087.9	1.91592	21807
Salt	PAU	Inland	North	0.02936	-1.88054	3520.31	0.0387253		49765.1	0.00901	-0.00901	19	151	69730.5	2.90517	20494.4
Salt	PAU	Inland	North	0.01981	-2.22689	3440.49	0.0344578	74.0962	38036.2	0.00270125	-0.00270125	12.5	135	62096.7	3.38545	75653.7
Salt	PAU	Inland	North	0.01636	-2.49031	3477.79	0.0264529	69.7791	65989.9	0.00349875	-0.00349875	6.5	123	88331.3	4.5171	19109.7
Salt	PAU	Inland	North	0.01967	-2.41226	3688.48	0.0266945	80.3685	66728.7	0.00456625	-0.00456625	14.5	123	65509.3	5.18409	67699.8
Salt	PAU	Inland	North	0.03012	-2.30006	3189.99	0.0280616		10355.5	0.00434875	-0.00434875	7	143	98469.5	4.30841	59728.5
Salt	PAU	Inland	North	0.0262	-1.82932				37105.9	0.0046	-0.0046	19	121			38452.9
Salt	PiM	Inland	North	0.02406	-2.52931	3516.62	0.0514144			0.00222125	-0.00222125	8.5	155	69231.7	3.23483
Salt	PiM	Inland	North	0.00341	-2.64885	3259.11	0.0448226	62.778		0.00061875	-0.00061875	4.2	127	47731.7	2.5825
Salt	PiM	Inland	North	0.0259	-2.20494	3470.09	0.0358172	72.1792		0.00432875	-0.00432875	7.5	130
Salt	PiM	Inland	North	0.04689	-2.34699	3194.98	0.0376571	91.8966		0.00239625	-0.00239625	17	146	37759	5.05662
Salt	PiM	Inland	North	0.02178	-2.02688	3868.99	0.0356668			0.00336	-0.00336	14.6	113	52434.1	5.00969
Salt	PiM	Inland	North	0.02365	-2.14396					0.001455	-0.001455	6	152
Control	BLA	Coastal	Central	0.134651	-0.953684	2351.37	0.0495893		2560.96	0.0537409	0.0297838	9.4	156
Control	BLA	Coastal	Central	0.0884067	-1.05369	1815.02	0.0353023		1800.57	0.0373467	0.0102775	16	171
Control	BLA	Coastal	Central	0.0386613	-0.785387	2129.64	0.0446237		3079.73	0.0736728	0.0086925	9	159
Control	BLA	Coastal	Central	0.0902493	-1.00247	2233.33	0.0345135		2532.76	0.0335135	0.0165462	13	136
Control	BLA	Coastal	Central	0.0293	-0.93905	2240.77	0.0363896		1537.25	0.0311726	0.0263362	10.5	132
Control	BLA	Coastal	Central	0.122391	-0.829291						0.0220063	10.3	131
Control	BLA	Coastal	Central	0.0493133	-0.990271						0.0054175	17.4	171
Control	TOS	Coastal	Central	0.0772507	-0.907341	1896.92	0.0322286		1679.47	0.0318243	0.0127238	15.2	160
Control	TOS	Coastal	Central	0.060504	-0.870755	1677.63	0.0266085		2957.72	0.112109	0.00991375	18.4	160
Control	TOS	Coastal	Central	0.0598173	-0.726849	2207.79	0.035464		2582.15	0.0561091	0.00705875	17	137
Control	TOS	Coastal	Central	0.0559013	-0.987831	1727.43	0.0270203		2992.45	0.0627168	0.00652625	11	167
Control	TOS	Coastal	Central	0.03764	-0.873194	2442.09	0.0364812		2107.51	0.024763	0.00491125	9.3	155
Control	TOS	Coastal	Central	0.029204	-0.782948						0.00496	18.2	152
Control	TOS	Coastal	Central	0.0192987	-0.85856						0.00473125	9.6	159
Control	LAN	Coastal	North	0.127067	-0.982953	2411.69	0.0232573		2033.91	0.0522186	0.0369688	12.5	149
Control	LAN	Coastal	North	0.061048	-0.948806	2919.11	0.037948		1718.31	0.0343857	0.0167913	20.1	148
Control	LAN	Coastal	North	0.0752787	-0.970758	1753.09	0.0237649		1132.94	0.0214265	0.0145988	18.7	127
Control	LAN	Coastal	North	0.0697307	-0.875633	2681.83	0.0300105		1173.66	0.023332	0.0130362	16.3	159
Control	LAN	Coastal	North	0.124736	-0.821973	1892.43	0.0308434		1772.6	0.0286073	0.0390462	11	138
Control	LAN	Coastal	North	0.124829	-0.658554						0.021455	20	147
Control	LAN	Coastal	North	0.0698293	-0.868316						0.011575	19.5	138
Control	ROS	Coastal	North	0.0717	-1.00491	1493.22	0.0267305		1867.46	0.0384113	0.0118213	17	150
Control	ROS	Coastal	North	0.0699613	-0.887829	1980.83	0.0331159		1927.57	0.027065	0.0102612	17.6	145
Control	ROS	Coastal	North	0.102556	-0.995149	1447.95	0.0235698		1836.21	0.0198289	0.01827	20	126
Control	ROS	Coastal	North	0.0400227	-0.875633	1969.99	0.0274373		1477.95	0.020971	0.007675	15	145
Control	ROS	Coastal	North	0.0358093	-0.990271	1925.01	0.0317351		3242.18	0.0418559	0.004475	10	133
Control	ROS	Coastal	North	0.0427253	-0.665872						0.00484875	16	142
Control	ROS	Coastal	North	0.023244	-0.863438						0.00306	17.7	146
Control	SOL	Inland	Central	0.05598	-0.836608	1521.63	0.0315216				0.00463375	21.7	153
Control	SOL	Inland	Central	0.0358293	-0.895146	1762.35	0.0251709		1543.35	0.028196	0.0017275	10.5	150
Control	SOL	Inland	Central	0.0332613	-0.919537	1522.19	0.022089		1715.56	0.0404563	0.0021325	8.6	151
Control	SOL	Inland	Central	0.0331587	-0.785387	1678.35	0.019197		1093	0.034698	0.00132625	12.4	140
Control	SOL	Inland	Central	0.0674133	-0.921976	1744.59	0.0226726		1140.24	0.0696383	0.0106163	16.3	146
Control	TOR	Inland	Central	0.0227693	-0.782948	1135.52	0.0225819		1965.27	0.0377224	0.00386125	23	149
Control	TOR	Inland	Central	0.0928973	-0.968319	1329.15	0.0249846		1524.3	0.0301671	0.0205388	13.2	141
Control	TOR	Inland	Central	0.0230987	-0.917098	1496.87	0.0235044		1071.62	0.0248782	0.00442375	19.5	127
Control	TOR	Inland	Central	0.079132	-0.72441	1396.34	0.0255232		1067.28	0.0241938	0.0145287	24.3	153
Control	TOR	Inland	Central	0.0899867	-0.821973	1999.46	0.0389953		1199.25	0.0266865	0.01852	17.9	161
Control	PAU	Inland	North	0.0826933	-0.760996	1489.18	0.0289522		1659.91	0.0364048	0.0187938	14	128
Control	PAU	Inland	North	0.0573427	-0.673189	2300.78	0.0242832		3048.42	0.0627686	0.00916125	14	157
Control	PAU	Inland	North	0.0359413	-0.892707	1628.92	0.0223784		1949.97	0.0267775	0.004065	10	150
Control	PAU	Inland	North	0.042204	-0.909781	1518.71	0.0195377		2001.18	0.0225905	0.00530875	16.5	137
Control	PAU	Inland	North	0.0325907	-1.05369	2007.74	0.0266274		2624.99	0.0469294	0.00274125	18	133
Control	PiM	Inland	North	0.104068	-0.914659	1167.95	0.0218856		1242.58	0.0212142	0.01989	14.7	150
Control	PiM	Inland	North	0.111387	-0.819534	1703.07	0.0238665		1378.42	0.0314368	0.01949	9.4	153
Control	PiM	Inland	North	0.066416	-0.985392	1550.28	0.0280237		2219.12	0.0412185	0.0100562	9.1	120
Control	PiM	Inland	North	0.133899	-0.846364	2046.59	0.0324167		2152.66	0.0396591	0.02009	10	150
Control	PiM	Inland	North	0.0875333	-0.904902	1388.88	0.0239047		1168.76	0.0245011	0.0200288	14.5	122

### Sheet: Physio_Stats_BF_Hydro
ANOVA by Salinity Phenotype													ANOVA by Geographic Origin
Variable	Geoghaphic Origin	Salinity Phenotype	Number	Mean	Std Error	Source	DF	Sum of Squares	Mean Square	F Ratio	Prob > F		Variable	Salinity Phenotype	Geoghaphic Origin	Number	Mean	Std Error	Source	DF	Sum of Squares	Mean Square	F Ratio	Prob > F
Leaf DW (g)	Central	ST	12	0.032903	0.00376	Origin	1	0.00079482	0.000795	4.6787	0.0428		Leaf DW (g)	ST	Central	12	0.032903	0.00493	Location	1	0.00119314	0.001193	4.097	0.0553
		SS	10	0.020832	0.00412	Error	20	0.00339765	0.00017						North	12	0.047005	0.00493	Error	22	0.00640697	0.000291
						C. Total	21	0.00419247											C. Total	23	0.00760011
Leaf OP (mOsmol/Kg)	Central	ST	12	-1.81672	0.06612	Origin	1	0.1218	0.1218	2.3217	0.1432		Leaf OP (mOsmol/Kg)	ST	Central	12	-1.81672	0.06086	Location	1	0.741885	0.741885	16.6889	0.0005
		SS	10	-1.96615	0.07243	Error	20	1.04921	0.052461						North	12	-1.46508	0.06086	Error	22	0.977984	0.044454
						C. Total	21	1.17101											C. Total	23	1.71987
Leaf [Na]	Central	ST	10	3680.18	98.3515	Origin	1	396524	396524	4.0993	0.058		Leaf [Na]	ST	Central	10	3680.18	88.0933	Location	1	5.06702e+06	5.06702e+06	65.2931	<,0001
		SS	10	3961.79	98.3515	Error	18	1.74114e+06	96730.1						North	10	2673.5	88.0933	Error	18	1.39688e+06	77604.3
						C. Total	19	2.13767e+06											C. Total	19	6.4639e+06
Leaf Na:K	Central	ST	10	0.035219	0.00374	Origin	1	0.00064124	0.000641	4.579	0.0463		Leaf Na:K	ST	Central	10	0.035219	0.00262	Location	1	9.69e-06	1e-05	0.1413	0.7114
		SS	10	0.046543	0.00374	Error	18	0.0025207	0.00014						North	10	0.03661	0.00262	Error	18	0.00123421	6.9e-05
						C. Total	19	0.00316194											C. Total	19	0.00124389
Leaf [Proline]	Central	ST	6	174.909	9.80917	Origin	1	47296.1	47296.1	81.9236	<,0001		Leaf [Proline]	ST	Central	6	174.909	11.3909	Location	1	9812.51	9812.51	12.6041	0.0053
		SS	7	53.9159	9.08153	Error	11	6350.51	577.319						North	6	117.717	11.3909	Error	10	7785.19	778.519
						C. Total	12	53646.6											C. Total	11	17597.7
Leaf [Ca]	Central	ST	12	63620	4378.97	Origin	1	2.17916e+09	2.17916e+09	9.4703	0.0059		Leaf [Ca]	ST	Central	12	63620	4684.86	Location	1	1.21617e+09	1.21617e+09	4.6177	0.0429
		SS	10	43632.2	4796.92	Error	20	4.60209e+09	2.30105e+08						North	12	49382.9	4684.86	Error	22	5.79424e+09	2.63375e+08
						C. Total	21	6.78125e+09											C. Total	23	7.01041e+09
Root DW (g)	Central	ST	12	0.003735	0.00041	Origin	1	1.34e-05	1.3e-05	6.6452	0.018		Root DW (g)	ST	Central	12	0.003735	0.00158	Location	1	0.00014858	0.000149	4.9898	0.036
		SS	10	0.002167	0.00045	Error	20	4.034e-05	2e-06						North	12	0.008711	0.00158	Error	22	0.00065509	3e-05
						C. Total	21	5.374e-05											C. Total	23	0.00080367
Root length (cm)	Central	ST	12	17.375	0.72607	Origin	1	167.711	167.711	26.5107	<,0001		Root length (cm)	ST	Central	12	17.375	0.90878	Location	1	72.4537	72.4537	7.3108	0.013
		SS	10	11.83	0.79537	Error	20	126.523	6.32618						North	12	20.85	0.90878	Error	22	218.032	9.91057
						C. Total	21	294.235											C. Total	23	290.486
Lateral Root number	Central	ST	12	141.167	3.53422	Origin	1	597.552	597.552	3.9866	0.0597		Lateral Root number	ST	Central	12	141.167	3.05293	Location	1	1080.04	1080.04	9.6566	0.0051
		SS	10	130.7	3.87154	Error	20	2997.77	149.888						North	12	154.583	3.05293	Error	22	2460.58	111.845
						C. Total	21	3595.32											C. Total	23	3540.62
Root [Na]	Central	ST	10	61030.8	4326.56	Origin	1	1.11102e+08	1.11102e+08	0.5935	0.4511		Root [Na]	ST	Central	10	61030.8	4726.14	Location	1	5.9983e+07	5.9983e+07	0.2685	0.6106
		SS	10	56317	4326.56	Error	18	3.36944e+09	1.87191e+08						North	10	64494.5	4726.14	Error	18	4.02054e+09	2.23364e+08
						C. Total	19	3.48054e+09											C. Total	19	4.08053e+09
Root Na:K	Central	ST	10	2.83097	0.21933	Origin	1	2.50759	2.50759	5.2125	0.0356		Root Na:K	ST	Central	10	2.83097	0.25441	Location	1	0.850197	0.850197	1.3136	0.2668
		SS	9	2.10338	0.2312	Error	17	8.17829	0.481076						North	10	2.41861	0.25441	Error	18	11.6502	0.647235
						C. Total	18	10.6859											C. Total	19	12.5004
Root [Ca]	Central	ST	12	26032.8	2533.3	Origin	1	1.09062e+08	1.09062e+08	1.4162	0.248		Root [Ca]	ST	Central	12	26032.8	4729.02	Location	1	3.2258e+08	3.2258e+08	1.202	0.2853
		SS	10	30504.3	2775.09	Error	20	1.54022e+09	7.70111e+07						North	11	33529.9	4939.3	Error	21	5.63564e+09	2.68364e+08
						C. Total	21	1.64928e+09											C. Total	22	5.95822e+09
Leaf DW (g)	North	ST	12	0.047005	0.0046	Origin	1	0.00319358	0.003194	12.5699	0.0018		Leaf DW (g)	SS	Central	10	0.020832	0.00359	Location	1	5.249e-05	5.2e-05	0.4069	0.5308
		SS	12	0.023934	0.0046	Error	22	0.00558945	0.000254						North	12	0.023934	0.00328	Error	20	0.00258013	0.000129
						C. Total	23	0.00878303											C. Total	21	0.00263262
Leaf OP (mOsmol/Kg)	North	ST	12	-1.46508	0.06122	Origin	1	3.7283	3.7283	82.9039	<,0001		Leaf OP (mOsmol/Kg)	SS	Central	10	-1.96615	0.07282	Location	1	0.449947	0.449947	8.4848	0.0086
		SS	12	-2.25336	0.06122	Error	22	0.98937	0.044971						North	12	-2.25336	0.06648	Error	20	1.0606	0.05303
						C. Total	23	4.71767											C. Total	21	1.51055
Leaf [Na]	North	ST	10	2673.5	87.084	Origin	1	3.11406e+06	3.11406e+06	41.063	<,0001		Leaf [Na]	SS	Central	10	3961.79	97.4485	Location	1	1.24553e+06	1.24553e+06	13.1161	0.002
		SS	10	3462.69	87.084	Error	18	1.36505e+06	75836.3						North	10	3462.69	97.4485	Error	18	1.70932e+06	94962.1
						C. Total	19	4.47912e+06											C. Total	19	2.95485e+06
Leaf Na:K	North	ST	10	0.03661	0.00253	Origin	1	2.01e-06	2e-06	0.0314	0.8613		Leaf Na:K	SS	Central	10	0.046543	0.00368	Location	1	0.00055823	0.000558	4.1242	0.0573
		SS	10	0.035977	0.00253	Error	18	0.00114987	6.4e-05						North	10	0.035977	0.00368	Error	18	0.00243636	0.000135
						C. Total	19	0.00115188											C. Total	19	0.00299459
Leaf [Proline]	North	ST	6	117.717	10.628	Origin	1	5427.55	5427.55	8.0085	0.0179		Leaf [Proline]	SS	Central	7	53.9159	8.32969	Location	1	1461.24	1461.24	3.0086	0.1107
		SS	6	75.1829	10.628	Error	10	6777.23	677.723						North	6	75.1829	8.9971	Error	11	5342.55	485.686
						C. Total	11	12204.8											C. Total	12	6803.79
Leaf [Ca]	North	ST	12	49382.9	4914.03	Origin	1	8.90892e+07	8.90892e+07	0.3074	0.5869		Leaf [Ca]	SS	Central	10	43632.2	4959.98	Location	1	3.98867e+06	3.98867e+06	0.0162	0.9005
		SS	6	44663.6	6949.48	Error	16	4.63635e+09	2.89772e+08						North	6	44663.6	6403.31	Error	14	3.4442e+09	2.46014e+08
						C. Total	17	4.72544e+09											C. Total	15	3448187241
Root DW (g)	North	ST	12	0.008711	0.00162	Origin	1	0.00015722	0.000157	5.0143	0.0356		Root DW (g)	SS	Central	10	0.002167	0.00061	Location	1	1.107e-05	1.1e-05	2.9509	0.1013
		SS	12	0.003592	0.00162	Error	22	0.0006898	3.1e-05						North	12	0.003592	0.00056	Error	20	7.505e-05	4e-06
						C. Total	23	0.00084703											C. Total	21	8.613e-05
Root length (cm)	North	ST	12	20.85	1.30468	Origin	1	540.55	540.55	26.4634	<,0001		Root length (cm)	SS	Central	10	11.83	1.33767	Location	1	1.21347	1.21347	0.0678	0.7972
		SS	12	11.3583	1.30468	Error	22	449.379	20.4263						North	12	11.3583	1.22112	Error	20	357.87	17.8935
						C. Total	23	989.93											C. Total	21	359.084
Lateral Root number	North	ST	12	154.583	3.69163	Origin	1	2320.67	2320.67	14.1904	0.0011		Lateral Root number	SS	Central	10	130.7	4.54699	Location	1	96.9833	96.9833	0.4691	0.5013
		SS	12	134.917	3.69163	Error	22	3597.83	163.538						North	12	134.917	4.15081	Error	20	4135.02	206.751
						C. Total	23	5918.5											C. Total	21	4232
Root [Na]	North	ST	10	64494.5	5232.07	Origin	1	6.87625e+06	6.87625e+06	0.0251	0.8759		Root [Na]	SS	Central	10	56317	4852.27	Location	1	4.16973e+08	4.16973e+08	1.771	0.2008
		SS	9	65699.3	5515.09	Error	17	4.65368e+09	2.73746e+08						North	9	65699.3	5114.75	Error	17	4.00257e+09	2.35446e+08
						C. Total	18	4.66056e+09											C. Total	18	4.41955e+09
Root Na:K	North	ST	10	2.41861	0.27599	Origin	1	12.1539	12.1539	15.9563	0.0009		Root Na:K	SS	Central	9	2.10338	0.25654	Location	1	16.5378	16.5378	27.9209	<,0001
		SS	9	4.02043	0.29092	Error	17	12.9489	0.7617						North	9	4.02043	0.25654	Error	16	9.47696	0.59231
						C. Total	18	25.1028											C. Total	17	26.0148
Root [Ca]	North	ST	11	33529.9	6798.61	Origin	1	6.89498e+08	6.89498e+08	1.3561	0.2624		Root [Ca]	SS	Central	10	30504.3	5022.14	Location	1	1.00273e+09	1.00273e+09	3.9756	0.066
		SS	6	46856.5	9205.36	Error	15	7.62649e+09	5.08432e+08						North	6	46856.5	6483.56	Error	14	3.53107e+09	2.52219e+08
						C. Total	16	8.31598e+09											C. Total	15	4533799225
