## Supplementary material for "Local cryptic diversity in salinity adaptation mechanisms in a wild outcrossing *Brassica*": Dataset S5

### Sheet: Dataset Info
	Study title:	Local cryptic diversity in salinity adaptation mechanisms in a wild outcrossing Brassica
	Authors:	Silvia Busoms, Ana C. da Silva, Glòria Escolà, Raziyeh Abdilzadeh, Emma Curran, Anita Bollmann-Giolai, Sian Bray, Michael Wilson, Charlotte Poschenrieder, Levi Yant
	Dataset:	Dataset S5
	Description:	Sheet 1: Brassica fruticulosa reference genome assembly metrics
		Sheet 2: Illumina sequencing mean depth of 89 Brassica fruticulosa individuals from 18 populations.
		Sheet 3: Fst ratios of Coastal vs Inland and North vs Central comparisons

### Sheet: BF Assembly 
		BUSCOs	N50 scaffold	Total size	Max scaffold	N75 scaffold	N90 scaffold	Seqs
	Flye assembly	C:97.0%. [S:68.1%,D:28.9%]	332882	505 mb	3811830	138922	46720	5251
	Medaka polishing	C:97.8% [S:68.6%,D:29.2%]	323537	496 mb	3803618	135054	45400	5251
	Pilon polishing	C:98.6%. [S:68.6%,D:30.0%]	322380	495 mb	3794256	134418	45357	5251
	Purge_dups	C:97.7%. [S:87.2%,D:10.5%]	428449	374 mb	3794256	203029	98148	2314
	Post-Blobtools, final assembly	C:97.1%. [S:88.1%,D:9.0%]	470238	351 mb	3794256	232529	132917	1169

### Sheet: Mean depth
	Population	Individual	Mean sequencing depth (read depth in bam)
	BEG	Beg3	12
		Beg4	14
		Beg5	17
		Beg6	19
		Beg7	17
	BLA	Bla1	7
		Bla2	5
		Bla3	5
		Bla4	5
	BRU	Bruc1	20
		Bruc2	20
		Bruc3	20
		Bruc4	19
		Bruc5	16
	ESC	Esc1	7
		Esc2	9
		Esc3	10
		Esc4	6
		Esc5	8
	FUM	Fum1	18
		Fum2	15
		Fum3	18
		Fum4	18
		Fum5	18
	GAR	Gar1	20
		Gar2	20
		Gar3	17
		Gar4	19
		Gar5	22
	LAN	Llan1	17
		Llan2	21
		Llan3	16
		Llan4	7
		Llan5	16
	LOF	Llof1	18
		Llof3	18
		Llof4	15
		Llof6	13
		Llof7	16
	PAL	Pal3	15
		Pal4	20
		Pal5	18
		Pal6	20
		Pal7	16
	PAU	Pau1	11
		Pau2	11
		Pau3	5
		Pau4	4
		Pau5	9
	PIM	PiM1	8
		PiM2	13
		PiM3	10
		PiM4	9
		PiM5	10
	POR	Port4	17
		Port5	18
		Port6	20
		Port7	12
		Port8	11
	ROS	Ros1	10
		Ros2	10
		Ros3	7
		Ros4	10
		Ros5	9
	SCF	Scf1	9
		Scf2	6
		Scf3	7
		Scf4	9
		Scf5	6
	SFG	Sfg1	28
		Sfg2	14
		Sfg3	16
		Sfg4	16
		Sfg5	16
	SOL	Sol2	16
		Sol3	16
		Sol4	6
		Sol5	17
		Sol6	21
	TOR	Tor1	12
		Tor2	7
		Tor3	7
		Tor4	10
		Tor5	15
	TOS	Tos1	6
		Tos2	7
		Tos3	12
		Tos4	7
		Tos5	5
		Average	13

### Sheet: Fst_metrics
	Ecotype	Comparison	unwFst	wFst		unwFst =	unweighted Fst (sum of ratios)
	Coastal	Central vs North	0.003122	0.124949		wFst =	weighted Fst (ratio of sums)
	Inland	Central vs North	0.002810	0.100756
	Metapopulation	Comparison	unwFst	wFst
	North	Coastal vs Inland	0.001932	0.048745
	Central	Coastal vs Inland	0.001261	0.018626
