## Supplementary material for "Local cryptic diversity in salinity adaptation mechanisms in a wild outcrossing *Brassica*": Dataset S7

### Sheet: Dataset Info
	Study title:	Local cryptic diversity in salinity adaptation mechanisms in a wild outcrossing Brassica
	Authors:	Silvia Busoms, Ana C. da Silva, Glòria Escolà, Raziyeh Abdilzadeh, Emma Curran, Anita Bollmann-Giolai, Sian Bray, Michael Wilson, Charlotte Poschenrieder, Levi Yant
	Dataset:	Dataset S7
	Description:	Sheet 1: Root and leaf gene expression (Log2FC, Control vs Salt Treatment) of selected genes in salt-tolerant B. fruticulosa plants

### Sheet: Root_Leaf_Salt_Gene_expression
Tissue	Location	BF_gene	At_Rs_ID	Salt genes	L2FC_ST_CvsT	lfcSE
Root	Central	jg70396	AT2G26650.1	AKT1	0.084554	0.283288
Root	Central	jg22425	AT4G13420.1	HAK5	-1.56716	0.225477
Root	Central	jg19137	AT3G02050.1	KUP3	0.386102	0.435648
Root	Central	jg285	AT4G10310.1	HKT1	1.43491	0.499762
Root	Central	jg13196	AT3G62260.2	PP2C49	-0.660096	0.509198
Root	Central	jg4260	AT2G01980.1	SOS1	-1.85868	0.293949
Root	Central	jg16002	AT5G35410.1	SOS2	1.20637	0.344939
Root	Central	jg36201	AT5G24270.4	SOS3	-0.186607	0.334809
Root	Central	jg23631	AT1G15690.1	AtAVP1	-0.820794	0.32875
Root	Central	jg12633	AT5G27150.1	NHX1	0.392142	0.307238
Root	Central	jg12024	AT3G05030.4	NHX2	0.646607	0.397633
Root	Central	jg42850	AT1G79610.1	NHX6	0.212528	0.62306
Root	Central	jg20425	AT1G05580	CHX23	2.22509	0.666046
Root	Central	jg46032	AT2G39800.4	P5CS1	-0.390585	0.496127
Root	North	jg70396	AT2G26650.1	AKT1	-0.215855	0.222532
Root	North	jg22425	AT4G13420.1	HAK5	0.287296	0.0960238
Root	North	jg19137	AT3G02050.1	KUP3	0.262175	0.443353
Root	North	jg285	AT4G10310.1	HKT1	3.85951	0.912834
Root	North	jg13196	AT3G62260.2	PP2C49	-1.81772	0.407046
Root	North	jg4260	AT2G01980.1	SOS1	0.8318	0.356901
Root	North	jg16002	AT5G35410.1	SOS2	0.225937	0.379627
Root	North	jg36201	AT5G24270.4	SOS3	-0.495093	0.395821
Root	North	jg23631	AT1G15690.1	AVP1	-0.5614	0.207592
Root	North	jg12633	AT5G27150.1	NHX1	0.731761	0.462438
Root	North	jg12024	AT3G05030.4	NHX2	-0.994853	0.53303
Root	North	jg42850	AT1G79610.1	NHX6	0.473278	0.554094
Root	North	jg20425	AT1G05580	CHX23	0.167989	0.265431
Root	North	jg46032	AT2G39800.4	P5CS1	0.370253	0.199636
Leaf	Central	jg70396	AT2G26650.1	AKT1	0.407586	0.0458138
Leaf	Central	jg22425	AT4G13420.1	HAK5	-0.576556	0.271703
Leaf	Central	jg19137	AT3G02050.1	KUP3	-0.41691	0.371639
Leaf	Central	jg285	AT4G10310.1	HKT1	0.359476	0.121731
Leaf	Central	jg13196	AT3G62260.2	PP2C49	0.42265	0.0903419
Leaf	Central	jg4260	AT2G01980.1	SOS1	0.103005	0.36757
Leaf	Central	jg16002	AT5G35410.1	SOS2	-0.439474	0.246009
Leaf	Central	jg36201	AT5G24270.4	SOS3	1.76246	0.295206
Leaf	Central	jg23631	AT1G15690.1	AVP1	0.0213406	0.267644
Leaf	Central	jg12633	AT5G27150.1	NHX1	0.0409862	0.342205
Leaf	Central	jg12024	AT3G05030.4	NHX2	1.00404	0.411419
Leaf	Central	jg42850	AT1G79610.1	NHX6	-0.243664	0.339291
Leaf	Central	jg20425	AT1G05580	CHX23	3.22509	1.05082
Leaf	Central	jg46032	AT2G39800.4	P5CS1	3.79555	0.721177
Leaf	North	jg70396	AT2G26650.1	AKT1	0.000305329	0.348634
Leaf	North	jg22425	AT4G13420.1	HAK5	4.0767	1.21891
Leaf	North	jg19137	AT3G02050.1	KUP3	-0.35372	0.697877
Leaf	North	jg285	AT4G10310.1	HKT1	-0.285083	0.269304
Leaf	North	jg13196	AT3G62260.2	PP2C49	2.89873	0.812329
Leaf	North	jg4260	AT2G01980.1	SOS1	0.488929	0.423902
Leaf	North	jg16002	AT5G35410.1	SOS2	0.0109502	0.0779987
Leaf	North	jg36201	AT5G24270.4	SOS3	0.690084	0.286445
Leaf	North	jg23631	AT1G15690.1	AVP1	0.432139	0.620833
Leaf	North	jg12633	AT5G27150.1	NHX1	0.0466604	0.550427
Leaf	North	jg12024	AT3G05030.4	NHX2	-0.189266	0.04645
Leaf	North	jg42850	AT1G79610.1	NHX6	0.109637	0.5279
Leaf	North	jg20425	AT1G05580	CHX23	0.832984	0.270016
Leaf	North	jg46032	AT2G39800.4	P5CS1	-0.396738	0.0552646
