## Supplementary material for "Local cryptic diversity in salinity adaptation mechanisms in a wild outcrossing *Brassica*": Dataset S10

### Sheet: Dataset Info
	Study title:	Local cryptic diversity in salinity adaptation mechanisms in a wild outcrossing Brassica
	Authors:	Silvia Busoms, Ana C. da Silva, Glòria Escolà, Raziyeh Abdilzadeh, Emma Curran, Anita Bollmann-Giolai, Sian Bray, Michael Wilson, Charlotte Poschenrieder, Levi Yant
	Dataset:	Dataset S10
	Description:	Sheet 1: PCAdapt genes with significant SNPs in B. fruticulosa Central populations.
		Sheet 2: PCAdapt genes with significant SNPs in B. fruticulosa North populations
		Sheet 3: Enrichment of PCAdapt outliers from Central BF populations. Fisher's Exact Test.
		Sheet 4: Enrichment of PCAdapt outliers from North BF populations. Fisher's Exact Test.
		Sheet 5: String Enrichment of A.thaliana orthologues of the Central PCAdapt outliers.
		Sheet 6: String Enrichment of A.thaliana orthologues of the North PCAdapt outliers.
		Sheet 7: Transcription Factor (TF) enrichment analysis of Central PCAdapt outliers (Plant Transcriptional Regulatory Map tool).
		Sheet 8: TF enrichment analysis of North PCAdapt outliers (Plant Transcriptional Regulatory Map tool).

### Sheet: PCAdapt BF Central
	PCAdapt Genes with significant SNPs in BF Central
	BF_ID_C_PCAd	AT_RS_ID_C_PCAd	GO_ID_C_PCAd		AT_RS_ID_C_PCAd	Gene name	Gene name 2	Description
	jg6194	AT1G09020.1	GO:0010494		AT1G09020.1	HOMOLOG OF YEAST SUCROSE NONFERMENTING 4 (SNF4)	(KINbeta-gamma) (ATSNF4)HOMOLOG OF YEAST SUCROSE NONFERMENTING 4 (SNF4)	Component of the regulatory subunit of SNF1-related protein kinase; As part of the regulatory complex it binds maltose which promotes kinase activity;
	jg6194	AT1G09020.1	GO:0005576		AT1G09130.3	(CLPR3)	(CLPR3)	ATP-dependent caseinolytic (Clp) protease/crotonase family protein
	jg6194	AT1G09020.1	GO:0000932		AT1G09660.3	(ATKH1)	(ATKH1)	RNA-binding KH domain-containing protein
	jg6199	AT1G09130.3	GO:0000932		AT1G12520.1	COPPER CHAPERONE FOR SOD1 (CCS)	HEAVY METAL ASSOCIATED PROTEIN 3 (ATHMP03)COPPER CHAPERONE FOR SOD1 (ATCCS)COPPER CHAPERONE FOR SOD1 (CCS)	Copper-zinc superoxide dismutase copper chaperone (delivers copper to the Cu-Zn superoxide dismutase); Localized to the chloroplast; Expressed in roots and shoots; Up-regulated in response to copper and senescence; The AtACC activates all three CuZnSOD activities located in three different subcellular compartments; Contains three domains, central, ATX-1 like and C-terminal; ATX-1 like domain esse…
	jg6199	AT1G09130.3	GO:0060090		AT1G13980.1	GNOM (GN)	(GNOM) (112A-2A)GNOM (GN)EMBRYO DEFECTIVE 30 (EMB30)VASCULAR NETWORK 7 (VAN7)MIZU-KUSSEL2 (MIZ2)	Encodes a GDP/GTP exchange factor for small G-proteins of the ADP ribosylation factor (RAF) class, and as regulator of intracellular trafficking; Homologous to Sec7p and YEC2 from yeast; Involved in the specification of apical-basal pattern formation; Essential for cell division, expansion and adhesion; It appears that heteotypic binding between the DCB and C-terminal domains of two GNOM proteins…
	jg6236	AT1G09660.3	GO:0005737		AT1G15772.2			mediator of RNA polymerase II transcription subunit
	jg6236	AT1G09660.3	GO:0005739		AT1G18370.1	HINKEL (HIK)	HINKEL (HIK)ARABIDOPSIS NPK1-ACTIVATING KINESIN 1 (ATNACK1)NPK1-ACTIVATING KINESIN 1 (NACK1)	Encodes a kinesin HINKEL; Required for cytokinesis in pollen; Mutant has cytokinesis defects seedling lethal;
	jg6236	AT1G09660.3	GO:0004197		AT1G22710.1	SUCROSE-PROTON SYMPORTER 2 (SUC2)	ARABIDOPSIS THALIANA SUCROSE-PROTON SYMPORTER 2 (ATSUC2)SUCROSE TRANSPORTER 1 (SUT1)SUCROSE-PROTON SYMPORTER 2 (SUC2)	Encodes for a high-affinity transporter essential for phloem loading and long-distance transport; A major sucrose transporter, AtSUC2 can also transport a wide range of physiological and synthetic glucose conjugates with both &#945- or &#946-linkage;
	jg12933	AT1G12520.1	GO:0005515		AT1G27900.1			RNA helicase family protein
	jg39324	AT1G13980.1	GO:1901642		AT1G27910.1	PLANT U-BOX 45 (PUB45)	PLANT U-BOX 45 (PUB45)ARABIDOPSIS THALIANA PLANT U-BOX 45 (ATPUB45)	Encodes a protein containing a UND, a U-box, and an ARM domain; This protein has E3 ubiquitin ligase activity based on in vitro assays;
	jg39324	AT1G13980.1	GO:0005886		AT1G33265.1	FATTY ACID EXPORT 4 (FAX4)	FATTY ACID EXPORT 4 (FAX4)	Encodes a chloroplast membrane-localized fatty acid exporter that plays a critical roles in transporting plastid fatty acids for TAG biosynthesis during seed and embryo development;
	jg39324	AT1G13980.1	GO:0051254		AT1G48840.1			Plant protein of unknown function (DUF639)(source:TAIR10)
	jg55645	AT1G15772.2	GO:0006749		AT1G59820.1	AMINOPHOSPHOLIPID ATPASE 3 (ALA3)	AMINOPHOSPHOLIPID ATPASE 3 (ALA3)	Encodes a phospholipid translocase; Involved in secretory vesicle formation from trans-Golgi in peripheral columella cells at the root tip and pollen tube; Mutants have slow growth,m short primary roots and slow growing pollen tubes;The mRNA is cell-to-cell mobile;ALA3 genetically and physically interacts with ARF GEFs GNOM (At1g13980) and BIG3 (At1g01960) in regulating PIN trafficking and polari…
	jg23338	AT1G18370.1	GO:0009611		AT1G63000.1	NUCLEOTIDE-RHAMNOSE SYNTHASE/EPIMERASE-REDUCTASE (NRS/ER)	UDP-4-KETO-6-DEOXY-D-GLUCOSE-3,5-EPIMERASE-4-REDUCTASE 1 (UER1)NUCLEOTIDE-RHAMNOSE SYNTHASE/EPIMERASE-REDUCTASE (NRS/ER)	nucleotide-rhamnose synthase/epimerase-reductase
	jg23338	AT1G18370.1	GO:0005886		AT1G71110.1			transmembrane protein
	jg31473	AT1G22710.1	GO:0070531		AT1G71910.1			hypothetical protein
	jg47590	AT1G27900.1	GO:0009507		AT2G19640.2	ASH1-RELATED 2 (ASHR2)	ASH1-RELATED 2 (ASHR2)	ASH1-related protein 2
	jg47591	AT1G27910.1	GO:0016070		AT2G21280.2			A nuclear-encoded, plastid-targeted protein (AtSulA) whose overexpression causes severe yet stochastic plastid (shown in chloroplasts and leucoplasts) division defects; The protein does not appear to interact with either AtFtsZ proteins when studied in a yeast two-hybrid system;
	jg47591	AT1G27910.1	GO:0003674		AT2G21610.2			pectinesterase 11
	jg3298	AT1G33265.1	GO:0005634		AT2G24640.1	UBIQUITIN-SPECIFIC PROTEASE 19 (UBP19)	UBIQUITIN-SPECIFIC PROTEASE 19 (UBP19)	ubiquitin-specific protease 19
	jg4029	AT1G48840.1	GO:0005737		AT2G29990.1	ALTERNATIVE NAD(P)H DEHYDROGENASE 2 (NDA2)	ALTERNATIVE NAD(P)H DEHYDROGENASE 2 (NDA2)	alternative NAD(P)H dehydrogenase 2
	jg25371	AT1G59820.1	GO:0051171		AT2G38470.1	WRKY DNA-BINDING PROTEIN 33 (WRKY33)	WRKY DNA-BINDING PROTEIN 33 (WRKY33)WRKY DNA-BINDING PROTEIN 33 (ATWRKY33)	Member of the plant WRKY transcription factor family; Regulates the antagonistic relationship between defense pathways mediating responses to P; syringae and necrotrophic fungal pathogens; Located in nucleus; Involved in response to various abiotic stresses - especially salt stress; Regulates cytochrome P450 gene CYP94B1 to control apoplastic barrier formation in roots to confer salt tolerance;
	jg25371	AT1G59820.1	GO:0005515		AT2G41460.1	APURINIC ENDONUCLEASE-REDOX PROTEIN (ARP)	APURINIC ENDONUCLEASE-REDOX PROTEIN (ARP)	Apurinic endonuclease-redox protein; It functions as an apurinic/apyrimidinic class II endonuclease, and is involved in DNA repair;
	jg55309	AT1G63000.1	GO:0005634		AT2G43330.1	INOSITOL TRANSPORTER 1 (INT1)	INOSITOL TRANSPORTER 1 (INT1)INOSITOL TRANSPORTER 1 (ATINT1)	Encodes a tonoplast-localized myo-inositol exporter, involved in efflux of myo-inositol from the vacuole to the cytosol; The gene is ubiquitously expressed; Reduced root growth in knock-out mutants grown on low inositol agar medium;
	jg55309	AT1G63000.1	GO:0008270		AT3G02540.1	RADIATION SENSITIVE23C (RAD23C)	PUTATIVE DNA REPAIR PROTEIN RAD23-3 (RAD23-3)RADIATION SENSITIVE23C (RAD23C)	Encodes a member of the RADIATION SENSITIVE23 (RAD23) family: AT1G16190(RAD23A), AT1G79650(RAD23B), AT3G02540(RAD23C), AT5G38470(RAD23D); RAD23 proteins play an essential role in the cell cycle, morphology, and fertility of plants through their delivery of UPS (ubiquitin/26S proteasome system) substrates to the 26S proteasome;
	jg41196	AT1G71110.1	GO:0006952		AT3G11960.3			Cleavage and polyadenylation specificity factor (CPSF) A subunit protein
	jg41196	AT1G71110.1	GO:0003674		AT3G14400.1	UBIQUITIN-SPECIFIC PROTEASE 25 (UBP25)	UBIQUITIN-SPECIFIC PROTEASE 25 (UBP25)	Encodes a ubiquitin-specific protease;
	jg41196	AT1G71110.1	GO:0009888		AT3G15010.2	UBP1-ASSOCIATED PROTEIN 2C (UBA2C)	UBP1-ASSOCIATED PROTEIN 2C (UBA2C)	Encodes one of three UBA2 genes in Arabidopsis; It represses flowering by promoting the transcription of the flowering repressor gene FLM, thereby preventing early flowering and hypocotyl and petiole elongation;
	jg24567	AT1G71910.1	GO:0036002		AT3G18610.1	NUCLEOLIN LIKE 2 (NUC-L2)	NUCLEOLIN 2 (NUC2)NUCLEOLIN LIKE 2 (NUC-L2)RAN GTPASE-ACTIVATING PROTEIN 1 (ATRANGAP1)PARALLEL1-LIKE 1 (PARLL1)NUCLEOLIN LIKE 2 (ATNUC-L2)	Encodes ATNUC-L2 (NUCLEOLIN LIKE 2);
	jg43994	AT2G19640.2	GO:0006085		AT3G20240.1			Mitochondrial substrate carrier family protein
	jg54791	AT2G21280.2	GO:0005576		AT3G20300.1			extracellular ligand-gated ion channel protein (DUF3537)
	jg54791	AT2G21280.2	GO:0009506		AT3G48940.1			Remorin family protein
	jg54791	AT2G21280.2	GO:0010497		AT3G49060.1	(PUB32)	(PUB32)	Plant U-box type E3 ubiquitin ligase (PUB);
	jg54763	AT2G21610.2	GO:0009507		AT4G18450.1			encodes a member of the ERF (ethylene response factor) subfamily B-3 of ERF/AP2 transcription factor family; The protein contains one AP2 domain; There are 18 members in this subfamily including ATERF-1, ATERF-2, AND ATERF-5;
	jg54763	AT2G21610.2	GO:0005634		AT4G20380.8	LESION SIMULATING DISEASE 1 (LSD1)	(CHS4)CHILLING SENSITIVE 4 (CHS4)LESION SIMULATING DISEASE 1 (LSD1)	LSD1 monitors a superoxide-dependent signal and negatively regulates a plant cell death pathway; contains zinc-finger motifs; LSD1 negatively regulates a basal defense pathway that can act upstream or independently of both NIM1/NPR1 function and SA accumulation following avirulent or virulent pathogen challenge
	jg54428	AT2G24640.1	GO:0050832		AT4G22920.2			Similar to the tomato senescence-inducible chloroplast stay-green protein 1; It is upregulated during maximal senescence in the Arabidopsis life cycle, especially in senescent leaves; Acts antagonistically with SGR2 to balance chlorophyll catabolism in chloroplasts with the dismantling and remobilizing of other cellular components in senescing leaf cells;
	jg54428	AT2G24640.1	GO:0006355		AT4G25750.1	ATP-BINDING CASSETTE G4 (ABCG4)	ATP-BINDING CASSETTE G4 (ABCG4)	ABC-2 type transporter family protein
	jg16629	AT2G29990.1	GO:0005737		AT4G31230.1			kinase with adenine nucleotide alpha hydrolases-like domain-containing protein
	jg46189	AT2G38470.1	GO:0010016		AT4G33520.2	P-TYPE ATP-ASE 1 (PAA1)	HEAVY METAL ASSOCIATED PROTEIN 38 (ATHMP38)PLASTID CHAPERON 1 (PCH1)ARABIDOPSIS THALIANA HEAVY METAL ATPASE 6 (AtHMAC6)HEAVY METAL ATPASE 6 (HMA6)P-TYPE ATP-ASE 1 (PAA1)	Encodes a putative metal-transporting P-type ATPase PAA1; An alternative-splicing event of the PAA1 pre-mRNA produces a copper chaperon named PCH1; The mRNA is cell-to-cell mobile;
	jg46189	AT2G38470.1	GO:0009908		AT4G33530.1	K+ UPTAKE PERMEASE 5 (KUP5)	K+ UPTAKE PERMEASE 5 (KUP5)	potassium transporter
	jg46189	AT2G38470.1	GO:0005737		AT4G33540.1			metallo-beta-lactamase family protein
	jg69870	AT2G41460.1	GO:0005739		AT4G35760.2			Encodes a bimodular enzyme comprising an integral domain homologous to the catalytic subunit of mammalian vitamin K epoxide reductase (VKORC1, EC 1;1;4;1) that is fused to a soluble thioredoxin-like moiety; Using yeast microsomes as a recombinant system, it was shown that the VKORC1 domain of At4g35760 functions as a stringent naphthoquinone reductase, and that its reduced Trx-like partner can se…
	jg69870	AT2G41460.1	GO:0005739		AT4G38600.1	KAKTUS (KAK)	KAKTUS (KAK)UBIQUITIN-PROTEIN LIGASE 3 (UPL3)	encodes a member of HECT ubiquitin protein ligase family that is involved in trichome cell morphogenesis; Mutants in this gene exhibit supernumerary trichome branches and increased DNA content;
	jg69681	AT2G43330.1	GO:0006468		AT5G04420.3			Galactose oxidase/kelch repeat superfamily protein
	jg69681	AT2G43330.1	GO:0004674		AT5G04430.2	BINDING TO TOMV RNA 1L (LONG FORM) (BTR1L)	(ATKH22)BINDING TO TOMV RNA 1L (LONG FORM) (BTR1L)BINDING TO TOMV RNA 1 (BTR1)	Gene model AT5G04430;1 produces active protein; (BTS1S); Binds to ToMV genomic RNA and prevents viral multiplication;
	jg69681	AT2G43330.1	GO:0005516		AT5G04600.1	NUCLEOLAR RNA CHAPERONE-LIKE 1 (NURC1)	NUCLEOLAR RNA CHAPERONE-LIKE 1 (NURC1)	RNA binding protein with RNA chaperone&#8208like activity; Binds internal transcribed sequence2;
	jg13646	AT3G02540.1	GO:0009737		AT5G11790.1	N-MYC DOWNREGULATED-LIKE 2 (NDL2)	N-MYC DOWNREGULATED-LIKE 2 (NDL2)	Plays a role in dehydration stress response;
	jg13646	AT3G02540.1	GO:0008610		AT5G22460.1			alpha/beta-Hydrolases superfamily protein
	jg50146	AT3G11960.3	GO:0018444		AT5G24170.1			Got1/Sft2-like vescicle transport protein family
	jg50146	AT3G11960.3	GO:0005737		AT5G24350.2	MAG2-INTERACTING PROTEIN 2 (MIP2)	MAG2-INTERACTING PROTEIN 2 (MIP2)	Member of MAG2 complex on the ER that is responsible for efficient transport of seed storage proteins, functions in protein transport between the ER and Golgi apparatus, contain a Zeste?White 10 (ZW10) domain and a Sec39 domain; Required for proper maturation of seed storage proteins;
	jg24148	AT3G14400.1	GO:0009788		AT5G25590.1			DNA ligase (DUF630 and DUF632)
	jg51844	AT3G15010.2	GO:0009867		AT5G40490.1	(HLP1)	(HLP1)RNA-BINDING GLYCINE-RICH PROTEIN D5 (RBGD5)	HLP1 is a member of the conserved hnRNP A/B family and contains RNA Recognition Motifs (RRM);It binds mRNA and appears to be involved in targeting alternative polyadenylation (APA); APA targets include genes involved in flowering; Loss of HLP1 function results causes late flowering under long and short day conditions; This phenotype is suppressed by loss of FLC;
	jg51844	AT3G15010.2	GO:0014070		AT5G40530.3			S-adenosyl-L-methionine-dependent methyltransferases superfamily protein
	jg30986	AT3G18610.1	GO:0009507		AT5G55180.2			O-Glycosyl hydrolases family 17 protein
	jg30986	AT3G18610.1	GO:0009651		AT5G58470.2	TBP-ASSOCIATED FACTOR 15B (TAF15b)	TBP-ASSOCIATED FACTOR 15B (TAF15b)	TBP-associated factor 15B
	jg30986	AT3G18610.1	GO:0005576		AT5G61090.1			Polynucleotidyl transferase, ribonuclease H-like superfamily protein
	jg30986	AT3G18610.1	GO:0009507		AT5G65930.3	ZWICHEL (ZWI)	ZWICHEL (ZWI)	encodes a novel member of the kinesin superfamily of motor proteins; recessive mutations have reduced number of trichome branches;
	jg30985	AT3G18610.1	GO:0009507
	jg30985	AT3G18610.1	GO:0009651
	jg30985	AT3G18610.1	GO:0005576
	jg30985	AT3G18610.1	GO:0009507
	jg64033	AT3G20240.1	GO:0019538
	jg64033	AT3G20240.1	GO:0000271
	jg21619	AT3G20300.1	GO:0048589
	jg21619	AT3G20300.1	GO:0034976
	jg21619	AT3G20300.1	GO:0000271
	jg38468	AT3G48940.1	GO:0005886
	jg66736	AT3G49060.1	GO:0005886
	jg66736	AT3G49060.1	GO:0052546
	jg41037	AT4G18450.1	GO:0005829
	jg49457	AT4G20380.8	GO:0005515
	jg49457	AT4G20380.8	GO:0003723
	jg49457	AT4G20380.8	GO:0004519
	jg49457	AT4G20380.8	GO:0005515
	jg14832	AT4G22920.2	GO:0005634
	jg14832	AT4G22920.2	GO:0071712
	jg14832	AT4G22920.2	GO:0006511
	jg14832	AT4G22920.2	GO:0044390
	jg14832	AT4G22920.2	GO:0061630
	jg9549	AT4G25750.1	GO:0010271
	jg27616	AT4G31230.1	GO:0009414
	jg16592	AT4G33520.2	GO:0005634
	jg16593	AT4G33530.1	GO:0071310
	jg16594	AT4G33540.1	GO:0009892
	jg61027	AT4G35760.2	GO:0003674
	jg61027	AT4G35760.2	GO:0005634
	jg39225	AT4G38600.1	GO:0009892
	jg47197	AT5G04420.3	GO:0009416
	jg47196	AT5G04430.2	GO:0009892
	jg47196	AT5G04430.2	GO:0071310
	jg47196	AT5G04430.2	GO:0009414
	jg47196	AT5G04430.2	GO:0005634
	jg62121	AT5G04600.1	GO:0009737
	jg62121	AT5G04600.1	GO:0009414
	jg19670	AT5G11790.1	GO:0009507
	jg65213	AT5G22460.1	GO:0005515
	jg65213	AT5G22460.1	GO:0006301
	jg65213	AT5G22460.1	GO:0006301
	jg65213	AT5G22460.1	GO:0005634
	jg36207	AT5G24170.1	GO:0071554
	jg36190	AT5G24350.2	GO:0005634
	jg37558	AT5G25590.1	GO:0004766
	jg37558	AT5G25590.1	GO:0009507
	jg37558	AT5G25590.1	GO:0005634
	jg37558	AT5G25590.1	GO:0005829
	jg37558	AT5G25590.1	GO:0008295
	jg16090	AT5G40490.1	GO:0010601
	jg16099	AT5G40530.3	GO:0043565
	jg18227	AT5G55180.2	GO:0042742
	jg18227	AT5G55180.2	GO:0005737
	jg18227	AT5G55180.2	GO:0005737
	jg44436	AT5G58470.2	GO:0005737
	jg44436	AT5G58470.2	GO:0071333
	jg55016	AT5G61090.1	GO:0006869
	jg19141	AT5G65930.3	GO:0048193
	jg42066	RSAskr1.0R3g36283	GO:0009772
	jg42066	RSAskr1.0R3g36283	GO:0008270
	jg42066	RSAskr1.0R3g36283	GO:0015074
	jg42066	RSAskr1.0R3g36283	GO:0009535
	jg42066	RSAskr1.0R3g36283	GO:0006412
	jg42066	RSAskr1.0R3g36283	GO:0003677
	jg42066	RSAskr1.0R3g36283	GO:0016740
	jg42066	RSAskr1.0R3g36283	GO:0003964
	jg42066	RSAskr1.0R3g36283	GO:0003676
	jg42066	RSAskr1.0R3g36283	GO:0046982
	jg42066	RSAskr1.0R3g36283	GO:0015934
	jg42066	RSAskr1.0R3g36283	GO:0016168
	jg42066	RSAskr1.0R3g36283	GO:0018298
	jg42066	RSAskr1.0R3g36283	GO:0003676
	jg42066	RSAskr1.0R3g36283	GO:0006342
	jg42066	RSAskr1.0R3g36283	GO:0045156
	jg42066	RSAskr1.0R3g36283	GO:0019684
	jg42066	RSAskr1.0R3g36283	GO:0000786
	jg42066	RSAskr1.0R3g36283	GO:0015934
	jg42066	RSAskr1.0R3g36283	GO:0016740
	jg42066	RSAskr1.0R3g36283	GO:0015074
	jg42066	RSAskr1.0R3g36283	GO:0003735
	jg42066	RSAskr1.0R3g36283	GO:0019843
	jg42066	RSAskr1.0R3g36283	GO:0008270
	jg42066	RSAskr1.0R3g36283	GO:0019843
	jg42066	RSAskr1.0R3g36283	GO:0008270
	jg42066	RSAskr1.0R3g36283	GO:0003676
	jg42066	RSAskr1.0R3g36283	GO:0016021
	jg42066	RSAskr1.0R3g36283	GO:0003735
	jg42066	RSAskr1.0R3g36283	GO:0009507
	jg42066	RSAskr1.0R3g36283	GO:0009523
	jg42066	RSAskr1.0R3g36283	GO:0015074
	jg42066	RSAskr1.0R3g36283	GO:0009507
	jg42066	RSAskr1.0R3g36283	GO:0015074
	jg42066	RSAskr1.0R3g36283	GO:0008234
	jg42066	RSAskr1.0R3g36283	GO:0003964
	jg42066	RSAskr1.0R3g36283	GO:0003676
	jg42066	RSAskr1.0R3g36283	GO:0003676
	jg42066	RSAskr1.0R3g36283	GO:0003964
	jg42066	RSAskr1.0R3g36283	GO:0006325
	jg42066	RSAskr1.0R3g36283	GO:0003676
	jg42066	RSAskr1.0R3g36283	GO:0000790
	jg42066	RSAskr1.0R3g36283	GO:0015074
	jg42066	RSAskr1.0R3g36283	GO:0003964
	jg42066	RSAskr1.0R3g36283	GO:0008270
	jg42066	RSAskr1.0R3g36283	GO:0006412
	jg42066	RSAskr1.0R3g36283	GO:0015074
	jg28605	RSAskr1.0R6g66840	GO:0015074
	jg28605	RSAskr1.0R6g66840	GO:0008270
	jg28605	RSAskr1.0R6g66840	GO:0003676
	jg28605	RSAskr1.0R6g66840	GO:0003964
	jg28605	RSAskr1.0R6g66840	GO:0003676
	jg28605	RSAskr1.0R6g66840	GO:0008270
	jg28605	RSAskr1.0R6g66840	GO:0003964
	jg8842	RSAskr1.0R9g85729	GO:0016853
	jg8842	RSAskr1.0R9g85729	GO:0005992
	jg8842	RSAskr1.0R9g85729	GO:0016740
	jg8842	RSAskr1.0R9g85729	GO:0032259
	jg8842	RSAskr1.0R9g85729	GO:0004805
	jg8842	RSAskr1.0R9g85729	GO:0004534
	jg8842	RSAskr1.0R9g85729	GO:0008270
	jg8842	RSAskr1.0R9g85729	GO:0005515
	jg8842	RSAskr1.0R9g85729	GO:0006511
	jg8842	RSAskr1.0R9g85729	GO:0003723
	jg8842	RSAskr1.0R9g85729	GO:0008168
	jg8842	RSAskr1.0R9g85729	GO:0003677
	jg8842	RSAskr1.0R9g85729	GO:0003676
	jg8842	RSAskr1.0R9g85729	GO:0003676
	jg8842	RSAskr1.0R9g85729	GO:0003723
	jg8842	RSAskr1.0R9g85729	GO:0009733
	jg8842	RSAskr1.0R9g85729	GO:0016301
	jg8842	RSAskr1.0R9g85729	GO:0030014
	jg8842	RSAskr1.0R9g85729	GO:0006397
	jg8842	RSAskr1.0R9g85729	GO:0032259
	jg8842	RSAskr1.0R9g85729	GO:0000786
	jg8842	RSAskr1.0R9g85729	GO:0003676
	jg8842	RSAskr1.0R9g85729	GO:0004523
	jg8842	RSAskr1.0R9g85729	GO:0015074
	jg8842	RSAskr1.0R9g85729	GO:0015074
	jg8842	RSAskr1.0R9g85729	GO:0020037
	jg8842	RSAskr1.0R9g85729	GO:0009506
	jg8842	RSAskr1.0R9g85729	GO:0003743
	jg8842	RSAskr1.0R9g85729	GO:0008168
	jg8842	RSAskr1.0R9g85729	GO:0032259
	jg8842	RSAskr1.0R9g85729	GO:0005634
	jg8842	RSAskr1.0R9g85729	GO:0016301
	jg8842	RSAskr1.0R9g85729	GO:0008168
	jg8842	RSAskr1.0R9g85729	GO:0000956
	jg8842	RSAskr1.0R9g85729	GO:0004175
	jg8842	RSAskr1.0R9g85729	GO:0008270
	jg8842	RSAskr1.0R9g85729	GO:0003676
	jg8842	RSAskr1.0R9g85729	GO:0016021
	jg8842	RSAskr1.0R9g85729	GO:0003677
	jg8842	RSAskr1.0R9g85729	GO:0016740
	jg8842	RSAskr1.0R9g85729	GO:0016740
	jg8842	RSAskr1.0R9g85729	GO:0004523
	jg8842	RSAskr1.0R9g85729	GO:0008643
	jg8842	RSAskr1.0R9g85729	GO:0008168
	jg8842	RSAskr1.0R9g85729	GO:0016021
	jg8842	RSAskr1.0R9g85729	GO:0006865
	jg8842	RSAskr1.0R9g85729	GO:0016567
	jg8842	RSAskr1.0R9g85729	GO:0005634
	jg8842	RSAskr1.0R9g85729	GO:0015074
	jg8842	RSAskr1.0R9g85729	GO:0051301
	jg8842	RSAskr1.0R9g85729	GO:0003676
	jg8842	RSAskr1.0R9g85729	GO:0008270
	jg8842	RSAskr1.0R9g85729	GO:0016301
	jg8842	RSAskr1.0R9g85729	GO:0050832
	jg8842	RSAskr1.0R9g85729	GO:0005576
	jg8842	RSAskr1.0R9g85729	GO:0031640
	jg8842	RSAskr1.0R9g85729	GO:0016853
	jg8842	RSAskr1.0R9g85729	GO:0016853
	jg8842	RSAskr1.0R9g85729	GO:0032259
	jg8842	RSAskr1.0R9g85729	GO:0015074
	jg8842	RSAskr1.0R9g85729	GO:0016301
	jg8842	RSAskr1.0R9g85729	GO:0016021
	jg8842	RSAskr1.0R9g85729	GO:0004198
	jg8842	RSAskr1.0R9g85729	GO:0008270
	jg8842	RSAskr1.0R9g85729	GO:0003676
	jg8842	RSAskr1.0R9g85729	GO:0046982
	jg8842	RSAskr1.0R9g85729	GO:0015074
	jg8842	RSAskr1.0R9g85729	GO:0008270
	jg8842	RSAskr1.0R9g85729	GO:0015074
	jg8842	RSAskr1.0R9g85729	GO:0016021
	jg8842	RSAskr1.0R9g85729	GO:1901001
	jg8842	RSAskr1.0R9g85729	GO:0003676
	jg8842	RSAskr1.0R9g85729	GO:0005839
	jg8842	RSAskr1.0R9g85729	GO:0051603
	jg8842	RSAskr1.0R9g85729	GO:0003677
	jg8842	RSAskr1.0R9g85729	GO:0016021
	jg8842	RSAskr1.0R9g85729	GO:0008234
	jg8842	RSAskr1.0R9g85729	GO:0006508
	jg8842	RSAskr1.0R9g85729	GO:0003700
	jg8842	RSAskr1.0R9g85729	GO:0004298
	jg8842	RSAskr1.0R9g85729	GO:0019773
	jg8842	RSAskr1.0R9g85729	GO:0003677
	jg8842	RSAskr1.0R9g85729	GO:0016301
	jg8842	RSAskr1.0R9g85729	GO:0016746
	jg8842	RSAskr1.0R9g85729	GO:0031461
	jg8842	RSAskr1.0R9g85729	GO:0031625
	jg8842	RSAskr1.0R9g85729	GO:0006511
	jg8842	RSAskr1.0R9g85729	GO:0004842
	jg8842	RSAskr1.0R9g85729	GO:0008909
	jg8842	RSAskr1.0R9g85729	GO:0009058
	jg8842	RSAskr1.0R9g85729	GO:0003676
	jg8842	RSAskr1.0R9g85729	GO:0016491
	jg8842	RSAskr1.0R9g85729	GO:0006351
	jg8842	RSAskr1.0R9g85729	GO:0016746
	jg8842	RSAskr1.0R9g85729	GO:0006644
	jg8842	RSAskr1.0R9g85729	GO:0046900
	jg8842	RSAskr1.0R9g85729	GO:0034722
	jg8842	RSAskr1.0R9g85729	GO:0016740
	jg8842	RSAskr1.0R9g85729	GO:0003743
	jg8842	RSAskr1.0R9g85729	GO:0016021
	jg8842	RSAskr1.0R9g85729	GO:0003743
	jg8842	RSAskr1.0R9g85729	GO:0016301
	jg8842	RSAskr1.0R9g85729	GO:0016021
	jg8842	RSAskr1.0R9g85729	GO:0016301
	jg8842	RSAskr1.0R9g85729	GO:0007064
	jg8842	RSAskr1.0R9g85729	GO:0045549
	jg8842	RSAskr1.0R9g85729	GO:0016740
	jg8842	RSAskr1.0R9g85729	GO:0008270
	jg8842	RSAskr1.0R9g85729	GO:0003676
	jg8842	RSAskr1.0R9g85729	GO:0006979
	jg8842	RSAskr1.0R9g85729	GO:0004601
	jg8842	RSAskr1.0R9g85729	GO:0016740
	jg8842	RSAskr1.0R9g85729	GO:0004523
	jg8842	RSAskr1.0R9g85729	GO:0005524
	jg8842	RSAskr1.0R9g85729	GO:0032259
	jg8842	RSAskr1.0R9g85729	GO:0006417
	jg8842	RSAskr1.0R9g85729	GO:0005737
	jg8842	RSAskr1.0R9g85729	GO:0005634
	jg8842	RSAskr1.0R9g85729	GO:0015074
	jg8842	RSAskr1.0R9g85729	GO:0005634
	jg8842	RSAskr1.0R9g85729	GO:0032259
	jg8842	RSAskr1.0R9g85729	GO:0003676
	jg8842	RSAskr1.0R9g85729	GO:0016740
	jg8842	RSAskr1.0R9g85729	GO:0005524
	jg8842	RSAskr1.0R9g85729	GO:0004672
	jg8842	RSAskr1.0R9g85729	GO:0015074
	jg8842	RSAskr1.0R9g85729	GO:0003676
	jg8842	RSAskr1.0R9g85729	GO:0004527
	jg8842	RSAskr1.0R9g85729	GO:0008171
	jg8842	RSAskr1.0R9g85729	GO:0046983
	jg8842	RSAskr1.0R9g85729	GO:0015074
	jg8842	RSAskr1.0R9g85729	GO:0003677
	jg8842	RSAskr1.0R9g85729	GO:0005576
	jg8842	RSAskr1.0R9g85729	GO:0042744
	jg8842	RSAskr1.0R9g85729	GO:0008168
	jg8842	RSAskr1.0R9g85729	GO:0032259
	jg8842	RSAskr1.0R9g85729	GO:0008168
	jg8842	RSAskr1.0R9g85729	GO:0016021
	jg8842	RSAskr1.0R9g85729	GO:0003735
	jg8842	RSAskr1.0R9g85729	GO:0005515
	jg8842	RSAskr1.0R9g85729	GO:0005515
	jg8842	RSAskr1.0R9g85729	GO:0005773
	jg8842	RSAskr1.0R9g85729	GO:0005515
	jg8842	RSAskr1.0R9g85729	GO:0008168
	jg8842	RSAskr1.0R9g85729	GO:0003676
	jg8842	RSAskr1.0R9g85729	GO:0016301
	jg8842	RSAskr1.0R9g85729	GO:0009507
	jg8842	RSAskr1.0R9g85729	GO:0003964
	jg8842	RSAskr1.0R9g85729	GO:0003676
	jg8842	RSAskr1.0R9g85729	GO:0009570
	jg8842	RSAskr1.0R9g85729	GO:0046872
	jg8842	RSAskr1.0R9g85729	GO:0046872
	jg8842	RSAskr1.0R9g85729	GO:0009505
	jg8842	RSAskr1.0R9g85729	GO:0005840
	jg8842	RSAskr1.0R9g85729	GO:0003743
	jg8842	RSAskr1.0R9g85729	GO:0003743
	jg8842	RSAskr1.0R9g85729	GO:0004842
	jg8842	RSAskr1.0R9g85729	GO:0005618
	jg8842	RSAskr1.0R9g85729	GO:0005525
	jg8842	RSAskr1.0R9g85729	GO:0005524
	jg8842	RSAskr1.0R9g85729	GO:0016740
	jg8842	RSAskr1.0R9g85729	GO:0003676
	jg8842	RSAskr1.0R9g85729	GO:0008728
	jg8842	RSAskr1.0R9g85729	GO:0003676
	jg8842	RSAskr1.0R9g85729	GO:0002181
	jg8842	RSAskr1.0R9g85729	GO:0016740
	jg8842	RSAskr1.0R9g85729	GO:0004523
	jg8842	RSAskr1.0R9g85729	GO:0010162
	jg8842	RSAskr1.0R9g85729	GO:0016788
	jg8842	RSAskr1.0R9g85729	GO:0016021
	jg8842	RSAskr1.0R9g85729	GO:0008194
	jg8842	RSAskr1.0R9g85729	GO:0016301
	jg8842	RSAskr1.0R9g85729	GO:0042273
	jg8842	RSAskr1.0R9g85729	GO:0022625
	jg8842	RSAskr1.0R9g85729	GO:0008242
	jg8842	RSAskr1.0R9g85729	GO:0005615
	jg8842	RSAskr1.0R9g85729	GO:0003743
	jg8842	RSAskr1.0R9g85729	GO:0015299
	jg8842	RSAskr1.0R9g85729	GO:0009742

### Sheet: PCAdapt BF North
	PCAdapt Genes with significant SNPs in BF North
	BF_ID_N_PCAd	AT_RS_ID_N_PCAd	GO_ID_N_PCAd		AT_RS_ID_N_PCAd	Gene name	Description
	jg41466	AT2G31450.1	GO:0005634		AT2G31450.1	(ATNTH1)	DNA glycosylase superfamily protein;
	jg21594	AT3G20630.1	GO:0071669		AT3G20630.1	UBIQUITIN-SPECIFIC PROTEASE 14 (UBP14)	Encodes a ubiquitin-specific protease. Identical to TTN6. Loss of function mutations are embryo lethals, having development arrested at the preglobular/globular stage. Also involved in root responses to phosphate deficiency
	jg21594	AT3G20630.1	GO:0015031		AT3G58560.1	(ATCCR4A)	Encodes a protein that is involved in mRNA processing and localized to cytoplasmic p-bodies. Double mutants with CCR4b show decreased sensitivity to high concentrations of sucrose. Involved in starch and sucrose metabolism
	jg21594	AT3G20630.1	GO:0043170		AT3G58570.1	RNA HELICASE 52 (RH52)	Immunoprecipitation with mRNA decapping complex members DCP1 and DCP2
	jg21594	AT3G20630.1	GO:0045489		AT3G58580.1	(ATCCR4B)	Encodes a protein that is involved in mRNA processing and localized to cytoplasmic p-bodies. Double mutants with CCR4a show decreased sensitivity to high concentrations of sucrose. Involved in starch and sucrose metabolism.
	jg35693	AT3G58560.1	GO:0005634
	jg48931	AT3G58570.1	GO:0008270
	jg48931	AT3G58570.1	GO:0005634
	jg48931	AT3G58570.1	GO:0004402
	jg48931	AT3G58570.1	GO:0009908
	jg48932	AT3G58580.1	GO:0000123
	jg48932	AT3G58580.1	GO:0005634
	jg48932	AT3G58580.1	GO:0016573
	jg48932	AT3G58580.1	GO:0006355
	jg35699	RSAskr1.0R0g08459	GO:0003676
	jg35699	RSAskr1.0R0g08459	GO:0016021
	jg35699	RSAskr1.0R0g08459	GO:0005615

### Sheet: Fisher Enrich. PCAdapt Central
	Enrichment of PCAdapt genes of BF Central demes . Fisher's Exact Test
	Category	GO.ID	Term	Annotated	Significant	Expected	raw.p.value	Genes
	BP	GO:0008150	biological_process	12079	30	12.21	2e-06	jg13646,jg16090,jg16593,jg16594,jg18227,jg19141,jg21619,jg23338,jg24148,jg25371,jg27616,jg28605,jg36207,jg39225,jg39324,jg41196,jg42066,jg43994,jg46189,jg47196,jg47197,jg47591,jg51844,jg54428,jg55016,jg55645,jg62121,jg64033,jg69681,jg9549
	BP	GO:0009892	negative regulation of metabolic process	338	3	0.34	0.00013	jg16594,jg39225,jg47196
	BP	GO:0010271	regulation of chlorophyll catabolic process	1	1	0	0.00029	jg9549
	BP	GO:1901642	nucleoside transmembrane transport	3	1	0	0.00087	jg39324
	BP	GO:0006085	acetyl-CoA biosynthetic process	3	1	0	0.00087	jg43994
	BP	GO:0006807	nitrogen compound metabolic process	2832	7	2.86	0.00087	jg25371,jg28605,jg43994,jg47591,jg64033,jg69681,jg9549
	BP	GO:0010601	positive regulation of auxin biosynthetic process	4	1	0	0.00115	jg16090
	BP	GO:0009987	cellular process	5696	12	5.76	0.00149	jg16090,jg16593,jg24148,jg28605,jg36207,jg39324,jg42066,jg43994,jg47591,jg51844,jg69681,jg9549
	BP	GO:0006869	lipid transport	7	1	0.01	0.00202	jg55016
	BP	GO:0009788	negative regulation of abscisic acid-activated signaling pathway	13	1	0.01	0.00375	jg24148
	BP	GO:0009737	response to abscisic acid	373	3	0.38	0.00457	jg13646,jg24148,jg62121
	BP	GO:0006950	response to stress	1606	5	1.62	0.00459	jg18227,jg23338,jg27616,jg41196,jg54428
	BP	GO:0098542	defense response to other organism	356	2	0.36	0.00478	jg18227,jg54428
	BP	GO:0006749	glutathione metabolic process	17	1	0.02	0.00490	jg55645
	BP	GO:0009867	jasmonic acid mediated signaling pathway	18	1	0.02	0.00519	jg51844
	BP	GO:0043170	macromolecule metabolic process	2869	4	2.9	0.00897	jg28605,jg47591,jg64033,jg69681
	BP	GO:0044238	primary metabolic process	3048	5	3.08	0.00975	jg28605,jg43994,jg47591,jg64033,jg69681
	BP	GO:0048193	Golgi vesicle transport	36	1	0.04	0.01034	jg19141
	BP	GO:0044237	cellular metabolic process	3407	7	3.44	0.01100	jg16090,jg28605,jg42066,jg43994,jg47591,jg69681,jg9549
	BP	GO:0010016	shoot system morphogenesis	50	1	0.05	0.01434	jg46189
	BP	GO:0019538	protein metabolic process	907	2	0.92	0.02818	jg64033,jg69681
	BP	GO:0050832	defense response to fungus	100	1	0.1	0.02848	jg54428
	BP	GO:0009611	response to wounding	101	1	0.1	0.02876	jg23338
	BP	GO:0009772	photosynthetic electron transport in photosystem II	116	1	0.12	0.03296	jg42066
	BP	GO:0042742	defense response to bacterium	129	1	0.13	0.03659	jg18227
	BP	GO:0009767	photosynthetic electron transport chain	130	1	0.13	0.03687	jg42066
	BP	GO:0022900	electron transport chain	137	1	0.14	0.03882	jg42066
	BP	GO:0006952	defense response	507	3	0.51	0.04005	jg18227,jg41196,jg54428
	BP	GO:0010033	response to organic substance	1671	6	1.69	0.04083	jg13646,jg16593,jg24148,jg27616,jg51844,jg62121
	BP	GO:0071554	cell wall organization or biogenesis	145	1	0.15	0.04104	jg36207
	BP	GO:0016192	vesicle-mediated transport	149	1	0.15	0.04215	jg19141
	BP	GO:0019684	photosynthesis, light reaction	153	1	0.15	0.04326	jg42066
	BP	GO:1901564	organonitrogen compound metabolic process	1285	4	1.3	0.04648	jg43994,jg64033,jg69681,jg9549
	BP	GO:0009617	response to bacterium	166	1	0.17	0.04685	jg18227
	BP	GO:0015979	photosynthesis	173	1	0.17	0.04877	jg42066
	CC	GO:0110165	cellular anatomical entity	8628	23	14.21	0.00039	jg14832,jg16592,jg16629,jg19670,jg30985,jg30986,jg31473,jg3298,jg36190,jg38468,jg4029,jg41037,jg44436,jg47590,jg50146,jg54763,jg54791,jg55309,jg6194,jg6199,jg6236,jg66736,jg69870
	CC	GO:0036464	cytoplasmic ribonucleoprotein granule	56	2	0.09	0.00097	jg6194,jg6199
	CC	GO:0005622	intracellular anatomical structure	7107	20	11.7	0.00175	jg14832,jg16592,jg16629,jg19670,jg30985,jg30986,jg31473,jg3298,jg36190,jg4029,jg41037,jg44436,jg47590,jg50146,jg54763,jg55309,jg6194,jg6199,jg6236,jg69870
	CC	GO:0009507	chloroplast	1125	5	1.85	0.00193	jg19670,jg30985,jg30986,jg47590,jg54763
	CC	GO:0005737	cytoplasm	3853	14	6.34	0.00219	jg16629,jg19670,jg30985,jg30986,jg4029,jg41037,jg44436,jg47590,jg50146,jg54763,jg6194,jg6199,jg6236,jg69870
	CC	GO:0070531	BRCA1-A complex	3	1	0	0.00247	jg31473
	CC	GO:0018444	translation release factor complex	9	1	0.01	0.00739	jg50146
	CC	GO:0000932	P-body	15	1	0.02	0.01228	jg6199
	CC	GO:0010494	cytoplasmic stress granule	41	1	0.07	0.03323	jg6194
	CC	GO:0043229	intracellular organelle	5922	14	9.75	0.03598	jg14832,jg16592,jg19670,jg30985,jg30986,jg31473,jg3298,jg36190,jg47590,jg54763,jg55309,jg6194,jg6199,jg69870
	CC	GO:0043226	organelle	5926	14	9.76	0.03612	jg14832,jg16592,jg19670,jg30985,jg30986,jg31473,jg3298,jg36190,jg47590,jg54763,jg55309,jg6194,jg6199,jg69870
	CC	GO:0043231	intracellular membrane-bounded organelle	5553	12	9.14	0.04831	jg14832,jg16592,jg19670,jg30985,jg30986,jg31473,jg3298,jg36190,jg47590,jg54763,jg55309,jg69870
	CC	GO:0043227	membrane-bounded organelle	5557	12	9.15	0.04850	jg14832,jg16592,jg19670,jg30985,jg30986,jg31473,jg3298,jg36190,jg47590,jg54763,jg55309,jg69870
	MF	GO:0005515	protein binding	1503	3	1.26	1.4e-05	jg12933,jg49457,jg65213
	MF	GO:0003674	molecular_function	9314	8	7.79	3.7e-05	jg12933,jg16099,jg24567,jg37558,jg49457,jg61027,jg65213,jg8842
	MF	GO:0004766	spermidine synthase activity	4	1	0	0.00014	jg37558
	MF	GO:0036002	pre-mRNA binding	12	1	0.01	0.00041	jg24567
	MF	GO:0016853	isomerase activity	322	1	0.27	0.01088	jg8842
	MF	GO:0043565	sequence-specific DNA binding	654	1	0.55	0.02199	jg16099
	MF	GO:0003677	DNA binding	838	1	0.7	0.02810	jg16099

### Sheet: Fisher Enrich. PCAdapt North
	Enrichment of PCAdapt genes of BF North demes . Fisher's Exact Test
	Category	GO.ID	Term	Annotated	Significant	Expected	raw.p.value	Genes
	BP	GO:0071669	plant-type cell wall organization or biogenesis	69	1	0	0.00066	jg21594
	CC	GO:0000123	histone acetyltransferase complex	31	1	0.01	0.0033	jg48932
	CC	GO:0005634	nucleus	2958	2	0.64	0.0313	jg35693,jg41466
	CC	GO:0043229	intracellular organelle	5922	3	1.27	0.0446	jg35693,jg41466,jg48932
	CC	GO:0043226	organelle	5926	3	1.27	0.0446	jg35693,jg41466,jg48932
	MF	GO:0008270	zinc ion binding	755	1	0.02	0.0064	jg48931
	MF	GO:0003676	nucleic acid binding	1853	1	0.06	0.0157	jg35699
	MF	GO:0005488	binding	4783	2	0.14	0.0171	jg35699,jg48931
	MF	GO:1901363	heterocyclic compound binding	2119	1	0.06	0.0179	jg35699
	MF	GO:0097159	organic cyclic compound binding	2130	1	0.06	0.0180	jg35699
	MF	GO:0003674	molecular_function	9314	2	0.28	0.0364	jg35699,jg48931

### Sheet: String Enrich PCAdapt Central
	String Enrichment of A.thaliana orthologues of the BF PCAdapt Central genes
	#category	term ID	term description	observed gene count	background gene count	strength	false discovery rate	matching proteins in your network (IDs)	matching proteins in your network (labels)
	KEGG	ath03040	Spliceosome	5	192	1.1	0.0075	3702.Q84R20,3702.Q93Y16,3702.Q94KD0,3702.Q9FM47,3702.Q9LKA4	Q84R20_ARATH,F13K9.28,TAF15B,MNF13.1,UBA2C

### Sheet: String Enrich PCAdapt North
	String Enrichment of A.thaliana orthologues of the BF PCAdapt North genes
	#category	term ID	term description	observed gene count	background gene count	strength	false discovery rate	matching proteins in your network (IDs)	matching proteins in your network (labels)
	GO Process	GO:0000289	Nuclear-transcribed mRNA poly(A) tail shortening	2	10	3.04	0.0101	3702.Q8W0Z9,3702.Q9M2F8	CCR4-1,CCR4-2
	GO Function	GO:0004535	poly(A)-specific ribonuclease activity	2	20	2.74	0.0124	3702.Q8W0Z9,3702.Q9M2F8	CCR4-1,CCR4-2
	GO Function	GO:0140640	Catalytic activity, acting on a nucleic acid	4	818	1.43	0.0124	3702.Q8W0Z9,3702.Q9M2F8,3702.Q9M2F9,3702.Q9SIC4	CCR4-1,CCR4-2,RH52,NTH1
	GO Function	GO:0016787	Hydrolase activity	5	3284	0.92	0.0220	3702.Q8L6Y1,3702.Q8W0Z9,3702.Q9M2F8,3702.Q9M2F9,3702.Q9SIC4	UBP14,CCR4-1,CCR4-2,RH52,NTH1
	GO Function	GO:0140098	Catalytic activity, acting on RNA	3	525	1.5	0.0274	3702.Q8W0Z9,3702.Q9M2F8,3702.Q9M2F9	CCR4-1,CCR4-2,RH52
	GO Component	GO:0030014	CCR4-NOT complex	2	28	2.59	0.0116	3702.Q8W0Z9,3702.Q9M2F8	CCR4-1,CCR4-2
	STRING clusters	CL:34864	CCR4-NOT complex	2	17	2.81	0.0254	3702.Q8W0Z9,3702.Q9M2F8	CCR4-1,CCR4-2
	KEGG	ath03018	RNA degradation	2	112	1.99	0.0229	3702.Q8W0Z9,3702.Q9M2F8	CCR4-1,CCR4-2
	COMPARTMENTS	GOCC:0030014	CCR4-NOT complex	2	42	2.42	0.0402	3702.Q8W0Z9,3702.Q9M2F8	CCR4-1,CCR4-2
	UniProt Keywords	KW-0378	Hydrolase	5	2540	1.03	0.0032	3702.Q8L6Y1,3702.Q8W0Z9,3702.Q9M2F8,3702.Q9M2F9,3702.Q9SIC4	UBP14,CCR4-1,CCR4-2,RH52,NTH1
	UniProt Keywords	KW-0269	Exonuclease	2	66	2.22	0.0140	3702.Q8W0Z9,3702.Q9M2F8	CCR4-1,CCR4-2
	UniProt Keywords	KW-0694	RNA-binding	3	719	1.36	0.0270	3702.Q8W0Z9,3702.Q9M2F8,3702.Q9M2F9	CCR4-1,CCR4-2,RH52
	Pfam	PF03372	Endonuclease/Exonuclease/phosphatase family	2	15	2.86	0.0073	3702.Q8W0Z9,3702.Q9M2F8	CCR4-1,CCR4-2
