## Supplementary material for "Local cryptic diversity in salinity adaptation mechanisms in a wild outcrossing *Brassica*": Dataset S11

### Sheet: Dataset Info
	Study title:	Local cryptic diversity in salinity adaptation mechanisms in a wild outcrossing Brassica
	Authors:	Silvia Busoms, Ana C. da Silva, Glòria Escolà, Raziyeh Abdilzadeh, Emma Curran, Anita Bollmann-Giolai, Sian Bray, Michael Wilson, Charlotte Poschenrieder, Levi Yant
	Dataset:	Dataset S11
	Description:	Sheet 1: Gene othology (GO) terms of the B.fruticulosa outliers genes from the North populations genome and transcriptome analysis.
		Sheet 2: GO terms of the B.fruticulosa outliers genes from the Central populations genome and transcriptome analysis.
		Sheet 3: Permutation tests of B. fruticulosa GOs from the North populations
		Sheet 2: Permutation tests of B. fruticulosa GOs from the Central populations

### Sheet: North_GO_Common
GO_N_RNA_166		BP_Term_N_RNA_106		GO_N_Fst_19		BP_Term_N_Fst_19		GO_N_EAA_114	BP_Term_N_EAA_113		GO_N_PCAd_1		BP_Term_N_PCAd_1																species 1 = Fst
GO:0015629		1,3-beta-D-glucan synthase activity		GO:0009851		auxin biosynthetic process		GO:0008150	abscisic acid-activated signaling pathway		GO:0071669		plant-type cell wall organization or biogenesis
GO:0030042		actin cortical patch		GO:0030154		cell differentiation		GO:0009736	anatomical structure development																				species 2 = EAA
GO:0009926		actin filament depolymerization		GO:0051301		cell division		GO:0002181	anatomical structure morphogenesis
GO:0005515		auxin polar transport		GO:0048869		cellular developmental process		GO:0009611	auxin-activated signaling pathway																				species 3 = RNA
GO:0005737		brassinosteroid mediated signaling pathway		GO:0044237		cellular metabolic process		GO:0010033	biological process involved in interspecies interaction between organisms
GO:0005739		carbohydrate metabolic process		GO:0009987		cellular process		GO:0048573	biosynthetic process																				species 4 = PCAd
GO:0009506		cell surface receptor signaling pathway		GO:0008152		metabolic process		GO:0043170	carbohydrate catabolic process
GO:0009742		cellular response to lipid		GO:0032259		methylation		GO:0009451	carbohydrate metabolic process
GO:0032880		cellular response to organic substance		GO:0009892		negative regulation of metabolic process		GO:0010498	cation homeostasis
GO:0005509		cellular_component		GO:0006082		organic acid metabolic process		GO:0009987	cellular aromatic compound metabolic process
GO:0007166		chloroplast		GO:0043436		oxoacid metabolic process		GO:0005975	cellular developmental process
GO:0005634		cytokinin-activated signaling pathway		GO:0036211		protein modification process		GO:0050793	cellular metabolic process
GO:0009735		cytoplasm		GO:0048544		recognition of pollen		GO:0006366	cellular nitrogen compound metabolic process
GO:0009736		cytosol		GO:0031326		regulation of cellular biosynthetic process		GO:0000350	cellular process
GO:0040029		defense response to fungus		GO:0080090		regulation of primary metabolic process		GO:0033993	cellular response to auxin stimulus
GO:0042791		defense response to other organism		GO:0009723		response to ethylene		GO:0034641	cellular response to organic substance
GO:0048367		developmental growth		GO:0031146		SCF-dependent proteasomal ubiquitin-dependent protein catabolic process		GO:0050789	cellular response to stimulus
GO:0072387		developmental process		GO:0044283		small molecule biosynthetic process		GO:0051179	ceramide catabolic process
GO:0006749		DNA integration		GO:0044281		small molecule metabolic process		GO:0010088	chaperone cofactor-dependent protein refolding
GO:0009507		DNA-binding transcription factor activity						GO:0032968	cytokinin-activated signaling pathway
GO:0060416		DNA-templated transcription						GO:0000395	cytoplasmic translation
GO:0009630		epigenetic regulation of gene expression						GO:0007029	defense response to other organism
GO:0009637		flavin adenine dinucleotide metabolic process						GO:0009057	developmental process
GO:0005685		glutathione metabolic process						GO:0048856	disaccharide metabolic process
GO:0005789		glycerol-3-phosphate 2-O-acyltransferase activity						GO:0006355	endoplasmic reticulum organization
GO:0006506		gravitropism						GO:0006406	establishment of localization
GO:0019348		GTPase activity						GO:0072344	galacturonan metabolic process
GO:0045087		heme binding						GO:0009638	gene expression
GO:0003674		histone deacetylase complex						GO:0009414	generation of catalytic spliceosome for second transesterification step
GO:0004672		HOPS complex						GO:0006970	heterocycle metabolic process
GO:0004674		hormone-mediated signaling pathway						GO:0090305	hormone-mediated signaling pathway
GO:0005524		identical protein binding						GO:0010214	immune response
GO:0005575		immune response						GO:0006741	immune system process
GO:0006468		innate immune response						GO:0009624	inorganic anion transport
GO:0006979		inorganic anion transport						GO:0010311	inorganic ion homeostasis
GO:0008150		jasmonic acid mediated signaling pathway						GO:0009755	ion homeostasis
GO:0009639		kinase activity						GO:0006415	lateral root formation
GO:0009892		leaf senescence						GO:0046514	localization
GO:0010035		long-day photoperiodism						GO:0046739	macromolecule biosynthetic process
GO:0010187		lysosome						GO:0051085	macromolecule catabolic process
GO:0010468		macromolecule metabolic process						GO:0010467	macromolecule metabolic process
GO:0015698		MAP kinase activity						GO:0009625	monovalent inorganic cation homeostasis
GO:0016301		microtubule depolymerization						GO:0051716	mRNA 5'-splice site recognition
GO:0016310		mitochondrial matrix						GO:0044237	mRNA export from nucleus
GO:0030003		mitochondrion						GO:0044238	multicellular organism development
GO:0031668		molecular_function						GO:0006468	NADP biosynthetic process
GO:0034220		monoatomic ion transmembrane transport						GO:0009266	ncRNA processing
GO:1903046		monooxygenase activity						GO:0006400	negative regulation of abscisic acid-activated signaling pathway
GO:0009414		mRNA binding						GO:0006950	negative regulation of cell communication
GO:0009867		mRNA destabilization						GO:0044419	negative regulation of cellular response to alcohol
GO:0042435		negative regulation of DNA-templated transcription						GO:1901420	negative regulation of response to alcohol
GO:0010150		negative regulation of metabolic process						GO:0009788	negative regulation of response to stimulus
GO:0071396		nucleocytoplasmic transport						GO:0009968	negative regulation of signal transduction
GO:0048571		nucleus						GO:0006885	negative regulation of signaling
GO:0051246		peroxidase activity						GO:1905958	nitrate transport
GO:0071310		pigment metabolic process						GO:0043207	nucleic acid phosphodiester bond hydrolysis
GO:0007019		plant-type hypersensitive response						GO:0051707	nucleobase-containing compound metabolic process
GO:0008352		plant-type vacuole						GO:0009607	oligosaccharide metabolic process
GO:0061157		plasmodesmata-mediated intercellular transport						GO:0006139	organic cyclic compound metabolic process
GO:0045892		plastid						GO:0045490	pectin catabolic process
GO:0005635		positive regulation of root hair elongation						GO:0010648	pectin metabolic process
GO:0006913		potassium ion transmembrane transporter activity						GO:0023057	phloem development
GO:0044613		preribosome, large subunit precursor						GO:2000028	photoperiodism, flowering
GO:0009626		protein binding						GO:0002237	phototropism
GO:0010497		protein heterodimerization activity						GO:0050896	pollen development
GO:0016020		protein import into peroxisome matrix						GO:0055067	polysaccharide catabolic process
GO:1902892		protein K48-linked deubiquitination						GO:0048583	positive regulation of transcription elongation from RNA polymerase II promoter
GO:0005778		protein serine/threonine kinase activity						GO:0000272	primary metabolic process
GO:0016558		protein-macromolecule adaptor activity						GO:0009734	proteasomal protein catabolic process
GO:0071108		proton transmembrane transport						GO:0009605	protein folding
GO:1902600		pyrophosphatase activity						GO:0016052	protein phosphorylation
GO:0005576		recognition of pollen						GO:0046483	regulation of abscisic acid-activated signaling pathway
GO:0048544		regulation of carbohydrate metabolic process						GO:0006810	regulation of biological process
GO:0032875		regulation of DNA endoreduplication						GO:0051234	regulation of cellular response to alcohol
GO:0000976		regulation of DNA-templated transcription						GO:0005985	regulation of developmental process
GO:0006355		regulation of gene expression						GO:0032502	regulation of gene expression
GO:0009611		regulation of glucosinolate biosynthetic process						GO:0006725	regulation of macromolecule metabolic process
GO:0009625		regulation of nucleobase-containing compound metabolic process						GO:0009787	regulation of metabolic process
GO:0010439		response to abscisic acid						GO:1901419	regulation of pH
GO:0005886		response to alcohol						GO:0071365	regulation of photoperiodism, flowering
GO:0016462		response to cytokinin						GO:1905957	regulation of response to alcohol
GO:0034976		response to endoplasmic reticulum stress						GO:1901360	regulation of response to stimulus
GO:0009723		response to ethylene						GO:0006457	regulation of transcription, DNA-templated
GO:0052655		response to fatty acid						GO:0005984	rescue of stalled ribosome
GO:1901565		response to jasmonic acid						GO:0048869	response to biotic stimulus
GO:0010244		response to lipid						GO:0010468	response to endoplasmic reticulum stress
GO:0042802		response to low fluence blue light stimulus by blue low-fluence system						GO:0008033	response to external biotic stimulus
GO:0002238		response to molecule of fungal origin						GO:0015706	response to external stimulus
GO:0070062		response to nematode						GO:0009627	response to heat
GO:0007389		response to organic cyclic compound						GO:0048585	response to insect
GO:0009624		response to osmotic stress						GO:0034976	response to lipid
GO:0046521		response to wounding						GO:0009311	response to molecule of bacterial origin
GO:0048443		RNA endonuclease activity						GO:0006399	response to nematode
GO:0009554		RNA metabolic process						GO:0019222	response to organic substance
GO:0010376		root hair elongation						GO:0009653	response to osmotic stress
GO:0009737		serine-type endopeptidase activity						GO:0009059	response to other organism
GO:0048629		SNARE binding						GO:0055080	response to stimulus
GO:0009826		sphingoid catabolic process						GO:0010393	response to stress
GO:0005770		stamen development						GO:0045488	response to temperature stimulus
GO:0006886		stomatal complex formation						GO:0098771	response to water deprivation
GO:0007032		trichome patterning						GO:0034470	response to wounding
GO:0007033		U1 snRNP						GO:0009058	RNA modification
GO:0030674		unidimensional cell growth						GO:0098542	seed coat development
GO:0006955		vacuole organization						GO:0009738	shoot system morphogenesis
GO:0009651		violaxanthin de-epoxidase activity						GO:0015698	sucrose metabolic process
GO:0010015		zinc ion binding						GO:0050801	systemic acquired resistance
GO:0010073								GO:0010016	transcription by RNA polymerase II
GO:0042440								GO:0060255	translational termination
GO:0043436								GO:0002376	transport
GO:0004857								GO:0006955	transport of virus in multicellular host
GO:0006109								GO:0071310	tRNA metabolic process
GO:0009409								GO:0007275	tRNA modification
GO:1901149								GO:0009408	tRNA processing
GO:0003700								GO:0009555
GO:0010604
GO:0051173
GO:1902806
GO:0009753
GO:0014070
GO:0020037
GO:0050832
GO:0006970
GO:0009755
GO:0030050
GO:0048767
GO:0051015
GO:0004650
GO:0005975
GO:0009888
GO:0048589
GO:0009751
GO:0003676
GO:0003964
GO:0008270
GO:0015074
GO:0006351
GO:0070542
GO:0019438
GO:0044550
GO:0090558
GO:0009416
GO:0010228
GO:0016070
GO:0051171
GO:0009908
GO:0019219
GO:0043412
GO:0009620
GO:0098542
GO:0051254
GO:0071456
GO:0003729
GO:0003924
GO:0005525
GO:0005794
GO:0006499
GO:0016192
GO:0097305
GO:0009941
GO:0010224
GO:0032502
GO:0006952
GO:0007165
GO:0033993
GO:0048827
GO:0043170

### Sheet: Central_GO_Common
GO_C_RNA_122		GO_Term_C_RNA_93		GO_C_fst_180		GO_Term_C_fst_180		GO_C_EAA_22		GO_Term_C_EAA_22			GO_C_PCAd_35		GO_Term_C_PCAd_34
GO:0016070		acquisition of seed longevity		GO:0030029		actin filament-based process		GO:0071310		attachment of mitotic spindle microtubules to kinetochore			GO:0008150		acetyl-CoA biosynthetic process
GO:0140547		actin filament bundle assembly		GO:1901607		alpha-amino acid biosynthetic process		GO:0008150		auxin-activated signaling pathway			GO:0009892		cell wall organization or biogenesis
GO:0051017		auxin-activated signaling pathway		GO:0071695		anatomical structure maturation		GO:0010187		cell growth			GO:0010271		cellular metabolic process
GO:0009734		basipetal auxin transport		GO:0009082		branched-chain amino acid biosynthetic process		GO:0051315		cellular process			GO:1901642		cellular process
GO:0009965		carbohydrate derivative biosynthetic process		GO:0044770		cell cycle phase transition		GO:0051382		cellular response to endogenous stimulus			GO:0006085		defense response
GO:0010540		carbohydrate derivative metabolic process		GO:0008219		cell death		GO:0042631		cellular response to hormone stimulus			GO:0006807		defense response to bacterium
GO:0003674		cell dedifferentiation		GO:0048468		cell development		GO:0006123		cellular response to organic substance			GO:0010601		defense response to fungus
GO:0003676		cell wall biogenesis		GO:0016049		cell growth		GO:0048443		cellular response to water deprivation			GO:0009987		defense response to other organism
GO:0005575		cellular response to lipid		GO:0022607		cellular component assembly		GO:0009414		embryo development			GO:0006869		electron transport chain
GO:0005634		cellular response to organic substance		GO:0007010		cytoskeleton organization		GO:0009734		embryo development ending in seed dormancy			GO:0009788		glutathione metabolic process
GO:0005737		cellular response to oxygen-containing compound		GO:0060560		developmental growth involved in morphogenesis		GO:0009867		fruit development			GO:0009737		Golgi vesicle transport
GO:0008150		chlorophyll metabolic process		GO:0010256		endomembrane system organization		GO:0048731		growth			GO:0006950		jasmonic acid mediated signaling pathway
GO:0050832		chloroplast fission		GO:0032509		endosome transport via multivesicular body sorting pathway		GO:0009987		jasmonic acid mediated signaling pathway			GO:0098542		lipid transport
GO:1901137		chloroplast organization		GO:0006012		galactose metabolic process		GO:0016049		kinetochore assembly			GO:0006749		macromolecule metabolic process
GO:1901135		chloroplast RNA modification		GO:0098662		inorganic cation transmembrane transport		GO:0009793		mitochondrial electron transport, cytochrome c to oxygen			GO:0009867		negative regulation of abscisic acid-activated signaling pathway
GO:0043697		collagen catabolic process		GO:0010150		leaf senescence		GO:0009790		negative regulation of seed germination			GO:0043170		negative regulation of metabolic process
GO:0009059		cotyledon development		GO:0006551		leucine metabolic process		GO:0032870		response to water deprivation			GO:0044238		nitrogen compound metabolic process
GO:0042546		cytokinin metabolic process		GO:0010074		maintenance of meristem identity		GO:0071495		seed development			GO:0048193		nucleoside transmembrane transport
GO:0005576		defense response to fungus		GO:0000278		mitotic cell cycle		GO:0040007		shoot system development			GO:0044237		organonitrogen compound metabolic process
GO:0071396		defense response to other organism		GO:0098655		monoatomic cation transmembrane transport		GO:0048316		stamen development			GO:0010016		photosynthesis
GO:1900150		developmental growth		GO:0006812		monoatomic cation transport		GO:0010154		system development			GO:0019538		photosynthesis, light reaction
GO:0009611		DNA integration		GO:0000398		mRNA splicing, via spliceosome		GO:0048367					GO:0050832		photosynthetic electron transport chain
GO:0071310		DNA recombination		GO:0046148		pigment biosynthetic process							GO:0009611		photosynthetic electron transport in photosystem II
GO:1901701		DNA-mediated transformation		GO:0009664		plant-type cell wall organization							GO:0009772		positive regulation of auxin biosynthetic process
GO:0015994		dolichol biosynthetic process		GO:0009657		plastid organization							GO:0042742		primary metabolic process
GO:0010020		double-strand break repair via homologous recombination		GO:0006623		protein targeting to vacuole							GO:0009767		protein metabolic process
GO:0004176		embryo development ending in seed dormancy		GO:0065003		protein-containing complex assembly							GO:0022900		regulation of chlorophyll catabolic process
GO:1900865		endosome transport via multivesicular body sorting pathway		GO:0003002		regionalization							GO:0006952		response to abscisic acid
GO:0030574		floral organ development		GO:0010439		regulation of glucosinolate biosynthetic process							GO:0010033		response to bacterium
GO:0048825		floral organ morphogenesis		GO:2000026		regulation of multicellular organismal development							GO:0071554		response to organic substance
GO:0009690		fructose 2,6-bisphosphate metabolic process		GO:0006885		regulation of pH							GO:0016192		response to stress
GO:0006790		glutathione metabolic process		GO:0048580		regulation of post-embryonic development							GO:0019684		response to wounding
GO:0033993		hormone-mediated signaling pathway		GO:0009750		response to fructose							GO:1901564		shoot system morphogenesis
GO:0009415		immune response		GO:0009739		response to gibberellin							GO:0009617		vesicle-mediated transport
GO:0098542		intracellular manganese ion homeostasis		GO:0009645		response to low light intensity stimulus							GO:0015979
GO:0000387		intracellular transport		GO:0010038		response to metal ion
GO:0009414		jasmonic acid mediated signaling pathway		GO:0009639		response to red or far red light
GO:0019888		leaf development		GO:0009451		RNA modification
GO:0048589		leaf morphogenesis		GO:0008380		RNA splicing
GO:0015074		lipid biosynthetic process		GO:0000375		RNA splicing, via transesterification reactions
GO:0006310		macromolecule biosynthetic process		GO:0000377		RNA splicing, via transesterification reactions with bulged adenosine as nucleophile
GO:0043138		macromolecule metabolic process		GO:0009696		salicylic acid metabolic process
GO:0009294		mucilage extrusion from seed coat		GO:0006413		translational initiation
GO:0019408		negative regulation of metabolic process		GO:0006906		vesicle fusion
GO:0000724		N-terminal protein myristoylation		GO:0009738		abscisic acid-activated signaling pathway
GO:0005743		organonitrogen compound biosynthetic process		GO:0051301		cell division
GO:0009793		photoperiodism, flowering		GO:0071215		cellular response to abscisic acid stimulus
GO:0032509		photosystem II assembly		GO:0097306		cellular response to alcohol
GO:0048437		plant organ morphogenesis		GO:0042742		defense response to bacterium
GO:0048444		plant-type hypersensitive response		GO:0021700		developmental maturation
GO:0006003		polarity specification of adaxial/abaxial axis		GO:0006261		DNA-templated DNA replication
GO:0006749		protein autophosphorylation		GO:0009793		embryo development ending in seed dormancy
GO:0009635		protein folding		GO:0072666		establishment of protein localization to vacuole
GO:0009755		protein glycosylation		GO:0006633		fatty acid biosynthetic process
GO:0006955		protein localization		GO:0098660		inorganic ion transmembrane transport
GO:0030026		protein methylation		GO:0034220		monoatomic ion transmembrane transport
GO:0005794		protein modification process		GO:0006397		mRNA processing
GO:0009867		proton transmembrane transport		GO:0048523		negative regulation of cellular process
GO:0048366		purine nucleobase biosynthetic process		GO:0090693		plant organ senescence
GO:0008610		purine nucleobase transport		GO:0009834		plant-type secondary cell wall biogenesis
GO:1901566		regulation of abscisic acid biosynthetic process		GO:0009555		pollen development
GO:0080001		regulation of defense response to fungus		GO:0048584		positive regulation of response to stimulus
GO:0003729		regulation of DNA-templated transcription		GO:0006470		protein dephosphorylation
GO:0006499		regulation of leaf morphogenesis		GO:0006457		protein folding
GO:0009892		regulation of pH		GO:0072665		protein localization to vacuole
GO:0010468		resolution of meiotic recombination intermediates		GO:0043933		protein-containing complex organization
GO:0044248		response to abscisic acid		GO:0031347		regulation of defense response
GO:0008270		response to herbicide		GO:0048638		regulation of developmental growth
GO:0019206		response to light stimulus		GO:0009966		regulation of signal transduction
GO:0048573		response to lipid		GO:0009723		response to ethylene
GO:0010207		response to molecule of bacterial origin		GO:0009620		response to fungus
GO:1905392		response to nematode		GO:0010118		stomatal movement
GO:0009626		response to oomycetes		GO:1901137		carbohydrate derivative biosynthetic process
GO:0009944		response to oxidative stress		GO:0000902		cell morphogenesis
GO:0046777		response to salt stress		GO:0009908		flower development
GO:0006457		response to stress		GO:0019760		glucosinolate metabolic process
GO:0006486		response to sucrose		GO:0048507		meristem development
GO:0008104		response to symbiotic fungus		GO:0050801		monoatomic ion homeostasis
GO:0006479		response to water		GO:0072330		monocarboxylic acid biosynthetic process
GO:0036211		response to water deprivation		GO:0007389		pattern specification process
GO:0006885		seed development		GO:0048522		positive regulation of cellular process
GO:0009744		single strand break repair		GO:0051239		regulation of multicellular organismal process
GO:1902600		small molecule biosynthetic process		GO:0009733		response to auxin
GO:0009113		small molecule metabolic process		GO:0009617		response to bacterium
GO:0006863		spermidine biosynthetic process		GO:0009743		response to carbohydrate
GO:0010115		spliceosomal snRNP assembly		GO:0009753		response to jasmonic acid
GO:0006355		stamen development		GO:0009651		response to salt stress
GO:0046983		stomatal movement		GO:0042254		ribosome biogenesis
GO:1901371		systemic acquired resistance		GO:0010015		root morphogenesis
GO:0000712		transport		GO:0044550		secondary metabolite biosynthetic process
GO:0009416		vesicle tethering		GO:0006511		ubiquitin-dependent protein catabolic process
GO:0009737		vesicle-mediated transport		GO:0022402		cell cycle process
GO:0009941				GO:0042546		cell wall biogenesis
GO:0002237				GO:0044262		cellular carbohydrate metabolic process
GO:0002239				GO:0015074		DNA integration
GO:0009624				GO:0006886		intracellular protein transport
GO:0006979				GO:0090558		plant epidermis development
GO:0009651				GO:0022613		ribonucleoprotein complex biogenesis
GO:0010317				GO:0071396		cellular response to lipid
GO:0009610				GO:1901701		cellular response to oxygen-containing compound
GO:0048316				GO:0006281		DNA repair
GO:0000012				GO:0009755		hormone-mediated signaling pathway
GO:0044283				GO:0009892		negative regulation of metabolic process
GO:0044281				GO:0048573		photoperiodism, flowering
GO:0005515				GO:0006508		proteolysis
GO:0008295				GO:0006970		response to osmotic stress
GO:0048443				GO:0048364		root development
GO:0010118				GO:0022622		root system development
GO:0009627				GO:0007049		cell cycle
GO:0099022				GO:0098542		defense response to other organism
GO:0005886				GO:0071669		plant-type cell wall organization or biogenesis
GO:0004640				GO:2000241		regulation of reproductive process
GO:0005483				GO:0044283		small molecule biosynthetic process
GO:0030957				GO:0030154		cell differentiation
GO:0004672				GO:0071705		nitrogen compound transport
GO:0004674				GO:1901575		organic substance catabolic process
GO:0031386				GO:0071702		organic substance transport
GO:0080043				GO:0006468		protein phosphorylation
GO:0000149				GO:0005975		carbohydrate metabolic process
GO:0005199				GO:0071554		cell wall organization or biogenesis
GO:0003743				GO:0051641		cellular localization
GO:0005460				GO:0048589		developmental growth
				GO:0009056		catabolic process
				GO:1901566		organonitrogen compound biosynthetic process
				GO:0006355		regulation of DNA-templated transcription
				GO:0009737		response to abscisic acid
				GO:0044419		biological process involved in interspecies interaction between organisms
				GO:0044085		cellular component biogenesis
				GO:0006996		organelle organization
				GO:0050793		regulation of developmental process
				GO:0009607		response to biotic stimulus
				GO:0043207		response to external biotic stimulus
				GO:0051707		response to other organism
				GO:0099402		plant organ development
				GO:0019219		regulation of nucleobase-containing compound metabolic process
				GO:0097305		response to alcohol
				GO:0009605		response to external stimulus
				GO:0007165		signal transduction
				GO:0006259		DNA metabolic process
				GO:0018130		heterocycle biosynthetic process
				GO:0019438		aromatic compound biosynthetic process
				GO:1901362		organic cyclic compound biosynthetic process
				GO:0051171		regulation of nitrogen compound metabolic process
				GO:0080090		regulation of primary metabolic process
				GO:0044271		cellular nitrogen compound biosynthetic process
				GO:0071310		cellular response to organic substance
				GO:0031323		regulation of cellular metabolic process
				GO:0010468		regulation of gene expression
				GO:0051234		establishment of localization
				GO:0016043		cellular component organization
				GO:0051179		localization
				GO:0033993		response to lipid
				GO:0016070		RNA metabolic process
				GO:0009416		response to light stimulus
				GO:0044260		cellular macromolecule metabolic process
				GO:0019538		protein metabolic process
				GO:0009414		response to water deprivation
				GO:0001101		response to acid chemical
				GO:0009415		response to water
				GO:1902074		response to salt
				GO:0010035		response to inorganic substance
				GO:1901576		organic substance biosynthetic process
				GO:0009058		biosynthetic process
				GO:0090304		nucleic acid metabolic process
				GO:0050794		regulation of cellular process
				GO:0006139		nucleobase-containing compound metabolic process
				GO:0046483		heterocycle metabolic process
				GO:0032501		multicellular organismal process
				GO:0034641		cellular nitrogen compound metabolic process
				GO:0048856		anatomical structure development
				GO:1901700		response to oxygen-containing compound
				GO:0009628		response to abiotic stimulus
				GO:0006950		response to stress
				GO:0032502		developmental process
				GO:0006807		nitrogen compound metabolic process
				GO:0010033		response to organic substance
				GO:0044238		primary metabolic process
				GO:0044237		cellular metabolic process
				GO:0008152		metabolic process
				GO:0009987		cellular process

### Sheet: Permutation test North_GOs
4 common in "GO_N_RNA" and "GO_N_fst":	4 common in "Term_N_RNA" and "Term_N_fst":		Permutation test
GO:0009892	negative regulation of metabolic process
GO:0048544	recognition of pollen		In the original contrast between Fst and EAA there were 3 overlaps.
GO:0009723	response to ethylene		In this permutation test 252 out of 10000 had a greater or equal number of GO overlaps than the original scan.
GO:0043436	oxoacid metabolic process		This means that there is a ~ 0.0252 chance of getting the original result by chance alone.
20 common in "GO_N_RNA" and "GO_N_EAA":	20 common in "GO_N_RNA" and "GO_N_EAA":		In the original contrast between Fst and RNA there were 4 overlaps.
GO:0009736	nuclear-transcribed mRNA catabolic process		In this permutation test 118 out of 10000 had a greater or equal number of GO overlaps than the original scan.
GO:0006468	immune response		This means that there is a ~ 0.0118 chance of getting the original result by chance alone.
GO:0008150	response to osmotic stress
GO:0010468	protein phosphorylation		In the original contrast between Fst and PCAdapt there were 0 overlaps.
GO:0015698	response to lipid		In this permutation test 10000 out of 10000 had a greater or equal number of GO overlaps than the original scan.
GO:0009414	defense response to other organism		This means that there is a ~ 1.0 chance of getting the original result by chance alone.
GO:0071310	macromolecule metabolic process
GO:0006355	regulation of DNA-templated transcription		In the original contrast between EAA and RNA there were 20 overlaps.
GO:0009611	inorganic anion transport		In this permutation test 8 out of 10000 had a greater or equal number of GO overlaps than the original scan.
GO:0009625	carbohydrate metabolic process		This means that there is a ~ 0.0008 chance of getting the original result by chance alone.
GO:0034976	cellular response to organic substance
GO:0009624	hormone-mediated signaling pathway		In the original contrast between EAA and PCAdapt there were 0 overlaps.
GO:0006955	cytokinin-activated signaling pathway		In this permutation test 10000 out of 10000 had a greater or equal number of GO overlaps than the original scan.
GO:0006970	response to water deprivation		This means that there is a ~ 1.0 chance of getting the original result by chance alone.
GO:0009755	regulation of gene expression
GO:0005975	response to wounding		In the original contrast between RNA and PCAdapt there were 0 overlaps.
GO:0098542	response to insect		In this permutation test 10000 out of 10000 had a greater or equal number of GO overlaps than the original scan.
GO:0032502	response to nematode		This means that there is a ~ 1.0 chance of getting the original result by chance alone.
GO:0033993	developmental process
GO:0043170	response to endoplasmic reticulum stress		In the original contrast between the three Fst, EAA and RNA there were 0 overlaps.
			In this permutation test 10000 out of 10000 had a greater or equal number of GO overlaps than the original scan.
3 common in "GO_N_fst" and "GO_N_EAA":	3 common in "Term_N_fst" and "Term_N_EAA":		This means that there is a ~ 1.0 chance of getting the original result by chance alone.
GO:0048869	cellular developmental process
GO:0044237	cellular metabolic process		In the original contrast between the three Fst, EAA and PCAdapt there were 0 overlaps.
GO:0009987	cellular process		In this permutation test 10000 out of 10000 had a greater or equal number of GO overlaps than the original scan.
			This means that there is a ~ 1.0 chance of getting the original result by chance alone.
			In the original contrast between the three Fst, RNA and PCAdapt there were 0 overlaps.
			In this permutation test 10000 out of 10000 had a greater or equal number of GO overlaps than the original scan.
			This means that there is a ~ 1.0 chance of getting the original result by chance alone.
			In the original contrast between the three EAA, RNA and PCAdapt there were 0 overlaps.
			In this permutation test 10000 out of 10000 had a greater or equal number of GO overlaps than the original scan.
			This means that there is a ~ 1.0 chance of getting the original result by chance alone.
			In the original contrast between all four tests there were 0 overlaps.
			In this permutation test 10000 out of 10000 had a greater or equal number of GO overlaps than the original scan.
			This means that there is a ~ 1.0 chance of getting the original result by chance alone.

### Sheet: Permutation test Central_GOs
27 common in "GO_C_RNA" and "GO_C_fst":		Common Term RNA and Fst outliers_26		Permutation test
GO:0016070		carbohydrate derivative biosynthetic process
GO:1901137		cell wall biogenesis		In the original contrast between Fst and EAA there were 2 overlaps.
GO:0042546		cellular response to lipid		In this permutation test 671 out of 10000 had a greater or equal number of GO overlaps than the original scan.
GO:0071396		cellular response to organic substance		This means that there is a ~ 0.0671 chance of getting the original result by chance alone.
GO:0071310		cellular response to oxygen-containing compound
GO:1901701		defense response to other organism		In the original contrast between Fst and RNA there were 27 overlaps.
GO:0033993		developmental growth		In this permutation test 1 out of 10000 had a greater or equal number of GO overlaps than the original scan.
GO:0009415		DNA integration		This means that there is a ~ 0.0001 chance of getting the original result by chance alone.
GO:0098542		embryo development ending in seed dormancy
GO:0009414		endosome transport via multivesicular body sorting pathway		In the original contrast between Fst and PCAdapt there were 9 overlaps.
GO:0048589		hormone-mediated signaling pathway		In this permutation test 27 out of 10000 had a greater or equal number of GO overlaps than the original scan.
GO:0015074		negative regulation of metabolic process		This means that there is a ~ 0.0027 chance of getting the original result by chance alone.
GO:0009793		organonitrogen compound biosynthetic process
GO:0032509		photoperiodism, flowering		In the original contrast between EAA and RNA there were 5 overlaps.
GO:0009755		protein folding		In this permutation test 80 out of 10000 had a greater or equal number of GO overlaps than the original scan.
GO:1901566		regulation of DNA-templated transcription		This means that there is a ~ 0.008 chance of getting the original result by chance alone.
GO:0009892		regulation of pH
GO:0010468		response to abscisic acid		In the original contrast between EAA and PCAdapt there were 3 overlaps.
GO:0048573		response to light stimulus		In this permutation test 352 out of 10000 had a greater or equal number of GO overlaps than the original scan.
GO:0006457		response to lipid		This means that there is a ~ 0.0352 chance of getting the original result by chance alone.
GO:0006885		response to salt stress
GO:0006355		response to stress		In the original contrast between RNA and PCAdapt there were 3 overlaps.
GO:0009416		response to water		In this permutation test 303 out of 10000 had a greater or equal number of GO overlaps than the original scan.
GO:0009737		response to water deprivation		This means that there is a ~ 0.0303 chance of getting the original result by chance alone.
GO:0009651		small molecule biosynthetic process
GO:0044283		stomatal movement		In the original contrast between the three Fst, EAA and RNA there were 3 overlaps.
GO:0010118				In this permutation test 9 out of 10000 had a greater or equal number of GO overlaps than the original scan.
				This means that there is a ~ 0.0009 chance of getting the original result by chance alone.
5 common in "GO_C_RNA" and "GO_C_EAA":		4 common in "GO_Term_C_RNA" and "GO_Term_C_EAA":
GO:0009734		auxin-activated signaling pathway		In the original contrast between the three Fst, EAA and PCAdapt there were 1 overlaps.
GO:0008150		jasmonic acid mediated signaling pathway		In this permutation test 56 out of 10000 had a greater or equal number of GO overlaps than the original scan.
GO:0009867		seed development		This means that there is a ~ 0.0056 chance of getting the original result by chance alone.
GO:0048316		stamen development
GO:0048443				In the original contrast between the three Fst, RNA and PCAdapt there were 3 overlaps.
				In this permutation test 4 out of 10000 had a greater or equal number of GO overlaps than the original scan.
2 common in "GO_C_fst" and "GO_C_EAA":		2 common in "GO_Term_C_fst" and "GO_Term_C_EAA":		This means that there is a ~ 0.0004 chance of getting the original result by chance alone.
GO:0016049		cell growth
GO:0009987		cellular process		In the original contrast between the three EAA, RNA and PCAdapt there were 2 overlaps.
				In this permutation test 16 out of 10000 had a greater or equal number of GO overlaps than the original scan.
3 common in "GO_C_RNA", "GO_C_fst" and "GO_C_EAA":		3 common in "GO_Term_C_RNA", "GO_Term_C_fst" and "GO_Term_C_EAA":		This means that there is a ~ 0.0016 chance of getting the original result by chance alone.
GO:0071310		cellular response to organic substance
GO:0009414		embryo development ending in seed dormancy		In the original contrast between all four tests there were 0 overlaps.
GO:0009793		response to water deprivation		In this permutation test 10000 out of 10000 had a greater or equal number of GO overlaps than the original scan.
				This means that there is a ~ 1.0 chance of getting the original result by chance alone.
9 common in "GO_C_fst" and "GO_C_PCAd":		8 common in "GO_Term_C_fst" and "GO_Term_C_PCAd":
GO:0042742		defense response to bacterium
GO:0009617		response to bacterium
GO:0071554		cell wall organization or biogenesis
GO:0019538		protein metabolic process
GO:0006950		nitrogen compound metabolic process
GO:0006807		response to organic substance
GO:0010033		primary metabolic process
GO:0044238		cellular metabolic process
GO:0044237
3 common in "GO_C_RNA" and "GO_C_PCAd":		4 common in "GO_Term_C_RNA" and "GO_Term_C_PCAd":
GO:0050832		defense response to fungus
GO:0009611		glutathione metabolic process
GO:0006749		macromolecule metabolic process
		vesicle-mediated transport
3 common in "GO_C_RNA", "GO_C_fst" and "GO_C_PCAd":		4 common in "GO_Term_C_RNA", "GO_Term_C_fst" and "GO_Term_C_PCAd":
GO:0098542		defense response to other organism
GO:0009892		negative regulation of metabolic process
GO:0009737		response to abscisic acid
		response to stress
1 common element in "GO_C_fst", "GO_C_EAA" and "GO_C_PCAd":		1 common element in "GO_Term_C_fst", "GO_Term_C_EAA" and "GO_Term_C_PCAd":
GO:0009987		cellular process
2 common in "GO_C_RNA", "GO_C_EAA" and "GO_C_PCAd":		1 common element in "GO_Term_C_RNA", "GO_Term_C_EAA" and "GO_Term_C_PCAd":
GO:0008150		jasmonic acid mediated signaling pathway
GO:0009867
